# Glucose repression of *HXK1* is glucose flux-dependent via non-canonical regulation of Mig1

**DOI:** 10.64898/2026.08.09.743801

**Authors:** Ang Li, Michael Springer

## Abstract

Glucose is the preferred carbon source for budding yeast. Glucose sensing is achieved through multiple pathways, and the regulation of glucose-responsive genes has been reported to depend on both glucose concentration and glucose flux. However, the extent to which either of these mechanisms is used, and how cells sense glucose metabolic flux and couple it to transcriptional repression, remains unclear. Using tunable control of hexose transporters and hexokinases together with an optimized intracellular glucose sensor, we decoupled glucose uptake, phosphorylation, and intracellular glucose levels. We found that regulation of a Mig1-dependent reporter gene correlates with glucose flux rather than glucose concentration. Deletion of all known plasma membrane glucose sensors or replacement of yeast hexokinase with a bacterial glucokinase did not disrupt flux-correlated repression. Systematic mutational analysis of glucose signaling pathways showed that this Mig1-dependent response is mediated by the Snf1/AMPK pathway, but only at low glucose concentrations. At high glucose concentrations, Mig1 activity is controlled by an unknown, non-canonical mechanism. While consistent with much of the extensive literature on glucose regulation in *S. cerevisiae*, this work shows that careful quantitative analysis can uncover previously unrecognized modes of regulation.
