## Supplementary material for "Glucose repression of *HXK1* is glucose flux-dependent via non-canonical regulation of Mig1": Table S1

### Sheet: Yeast Strains By Figure
Figure	ID	Genotype	Parental Strain	Transformed DNA
Figure 1
Fig. 1B,C,E	yAL313	HOΔ::pHXK1(800bp)-mVenusNB	FY4	pAL430c (pAL259m)
Fig. 1D	yAL460	HOΔ::pHXK1-mVenusNB MIG1Δ MIG2Δ	yAL345.1	AX80/AX81 (pAL081m, pAL518g)
Fig. 1D	yAL605	HOΔ::pHXK1-mVenusNB (2,0)	yAL313.1	pAL612c (pAL623m)
Fig. 1D	yAL623	HOΔ::pHXK1-mVenusNB (0,2) MIG1Δ	yAL607.1	AO16/AO17 (pAL272m, pAL219g)
Fig. 1D	yAL624	HOΔ::pHXK1-mVenusNB (1,1) MIG2Δ	yAL608.1	AX80/AX81 (pAL272m, pAL518g)
Fig. 1D	yAL684	HOΔ::pHXK1-mVenusNB (1,0) MIG3Δ	yAL604.1	BD11/BD12 (pAL081m, pAL654g)
Fig. 1E	yAL344	HOΔ::pHXK1-mVenusNB HXK2Δ	yAL313.1	AO14/AO15 (pAL272m, pAL205g)
Fig. 1E	yAL352	HOΔ::pHXK1-mVenusNB HXK1Δ	yAL313.1	AO12/AO13 (pAL272m, pAL204g)
Fig. 1E	yAL358	HOΔ::pHXK1-mVenusNB HXK2Δ HXK1Δ	yAL344.1	AO12/AO13 (pAL024m, pAL204g)
Figure 2
Fig. 2C,E	yAL779	HOΔ::pTDH3-FLII12Pglu(ECFP-Citrine) MAL63_c9 HXT1-7Δ AGA1Δ::pMYO2-rtTA-pTetO7-HXT1-mScarlet-I	yAL778.1	pAL594c PCR BB53/BB54 (pAL705m, YPGAL)
Fig. 2C,E	yAL780	HOΔ::pTDH3-FLII12Pglu(ECFP-Citrine) MAL63_c9 HXT1-7Δ AGA1Δ::pMYO2-rtTA-pTetO7-HXT3-mScarlet-I	yAL778.1	pAL595c PCR BB53/BB54 (pAL705m, YPGAL)
Fig. 2C,E	yAL781	HOΔ::pTDH3-FLII12Pglu(ECFP-Citrine) MAL63_c9 HXT1-7Δ AGA1Δ::pMYO2-rtTA-pTetO7-HXT7-mScarlet-I	yAL778.1	pAL596c PCR BB53/BB54 (pAL705m, YPGAL)
Fig. 2D,E	yAL601	HOΔ::pHXK1-mVenusNB MAL63_c9 HXT1–7Δ AGA1Δ::pMYO2-rtTA-pTetO7-HXT1-mScarlet-I	yAL505.1	pAL594c PCR BB53/BB54 (pAL272m, pAL146g)
Fig. 2D,E	yAL602	HOΔ::pHXK1-mVenusNB MAL63_c9 HXT1–7Δ AGA1Δ::pMYO2-rtTA-pTetO7-HXT3-mScarlet-I	yAL505.1	pAL595c PCR BB53/BB54 (pAL272m, pAL146g)
Fig. 2D,E	yAL603	HOΔ::pHXK1-mVenusNB MAL63_c9 HXT1–7Δ AGA1Δ::pMYO2-rtTA-pTetO7-HXT7-mScarlet-I	yAL505.1	pAL596c PCR BB53/BB54 (pAL272m, pAL146g)
Fig. 2F,H	yAL776	HOΔ::pTDH3-FLII12Pglu(ECFP-Citrine) HXK2Δ HXK1Δ AGA1Δ::pMYO2-rtTA-pTetO7-HXK1-mScarlet-I	yAL464.1	pAL728c (pAL272m, pAL023g)
Fig. 2F,H	yAL777	HOΔ::pTDH3-FLII12Pglu(ECFP-Citrine) HXK2Δ HXK1Δ AGA1Δ::pMYO2-rtTA-pTetO7-HXK2-mScarlet-I	yAL465.1	pAL728c (pAL272m, pAL023g)
Fig. 2G,H	yAL412	HOΔ::pHXK1-mVenusNB HXK2Δ HXK1Δ AGA1Δ::pMYO2-rtTA-pTetO7-HXK1-mScarlet-I	yAL358.1	pAL515c (pAL272m, pAL146g)
Fig. 2G,H	yAL413	HOΔ::pHXK1-mVenusNB HXK2Δ HXK1Δ AGA1Δ::pMYO2-rtTA-pTetO7-HXK2-mScarlet-I	yAL358.1	pAL476c (pAL272m, pAL146g)
Figure 3
Fig. 3B,C	yAL313	HOΔ::pHXK1(800bp)-mVenusNB	FY4	pAL430c (pAL259m)
Fig. 3B,C,D,F	yAL498	HOΔ::pHXK1-mVenusNB MAL63_c9 SNF3Δ RGT2Δ	yAL468.2	AO18/AO19 (pAL081m, pAL220g)
Fig. 3B,C,D	yAL808	HOΔ::pHXK1-mVenusNB MAL63_c9 SNF3Δ RGT2Δ MTH1Δ	yAL498.1	BD27/BD28 (pAL272m, pAL662g)
Fig. 3B,C,D	yAL814	HOΔ::pHXK1-mVenusNB MAL63_c9 SNF3Δ RGT2Δ MTH1Δ STD1Δ	yAL808.2	BD29/BD30 (pAL081m, pAL641g)
Fig. 3E	yAL611	HOΔ::pHXK1-mVenusNB (2,2)	yAL313.1	pAL622m (pAL623m)
Fig. 3C,E	yAL627	HOΔ::pHXK1-mVenusNB (2,2) GPR1Δ	yAL611.1	AX39/AX40 (pAL272m, pAL510g)
Fig. 3C,E	yAL824	HOΔ::pHXK1-mVenusNB (2,2) GPR1Δ GPB1Δ	yAL627.1	BD45/BD46 (pAL081m, pAL671g)
Fig. 3C,E	yAL825	HOΔ::pHXK1-mVenusNB (2,2) GPR1Δ GPB2Δ	yAL627.1	BD47/BD48 (pAL081m, pAL672g)
Fig. 3D,F	yAL367	HOΔ::pHXK1-mVenusNB MAL63_c9	yAL261.1	pAL430c (pAL259m)
Fig. 3C,F	yAL552	HOΔ::pHXK1-mVenusNB MAL63_c9 SNF3Δ RGT2Δ GPR1Δ	yAL498.1	AX39/AX40 (pAL081m, pAL510g)
Fig. 3C,F	yAL826	HOΔ::pHXK1-mVenusNB MAL63_c9 SNF3Δ RGT2Δ MTH1Δ STD1Δ GPR1Δ GPB1Δ	yAL817.1	BD45/BD46 (pAL081m or pAL272m, pAL671g)
Figure 4
Fig. 4B	yAL313	HOΔ::pHXK1(800bp)-mVenusNB	FY4	pAL430c (pAL259m)
Fig. 4B	yAL358	HOΔ::pHXK1-mVenusNB HXK2Δ HXK1Δ	yAL344.1	AO12/AO13 (pAL024m, pAL204g)
Fig. 4B	yAL410	HOΔ::pHXK1-mVenusNB HXK2Δ HXK1Δ AGA1Δ::pTDH3-HXK1-mScarlet-I	yAL358.1	pAL511c (pAL272m, pAL146g)
Fig. 4B	yAL411	HOΔ::pHXK1-mVenusNB HXK2Δ HXK1Δ AGA1Δ::pTDH3-HXK2-mScarlet-I	yAL358.1	pAL512c (pAL272m, pAL146g)
Fig. 4B	yAL455	HOΔ::pHXK1-mVenusNB HXK2Δ HXK1Δ AGA1Δ::pTDH3-EcGlk-mScarlet-I	yAL358.1	pAL523c (pAL272m, pAL146g)
Figure 5
Fig. 5B,C,D	yAL313	HOΔ::pHXK1(800bp)-mVenusNB	FY4	pAL430c (pAL259m)
Fig. 5B	yAL604	HOΔ::pHXK1-mVenusNB (1,0)=AGA2Δ::pRPL8B-mTagBFP2	yAL313.1	pAL611c (pAL623m)
Fig. 5B	yAL605	HOΔ::pHXK1-mVenusNB (2,0)=AGA2Δ::pTEF2-mTagBFP2	yAL313.1	pAL612c (pAL623m)
Fig. 5B	yAL606	HOΔ::pHXK1-mVenusNB (0,1)=AGA2Δ::pSWI5-mCherry-L	yAL313.1	pAL615c (pAL623m)
Fig. 5B	yAL607	HOΔ::pHXK1-mVenusNB (0,2)=AGA2Δ::pHTB2-mCherry-L	yAL313.1	pAL616c (pAL623m)
Fig. 5B	yAL608	HOΔ::pHXK1-mVenusNB (1,1)=AGA2Δ::pRPL8B-mTagBFP2-pSWI5-mCherry-L	yAL313.1	pAL619m (pAL623m)
Fig. 5B	yAL609	HOΔ::pHXK1-mVenusNB (2,1)=AGA2Δ::pTEF2-mTagBFP2-pSWI5-mCherry-L	yAL313.1	pAL620m (pAL623m)
Fig. 5B	yAL610	HOΔ::pHXK1-mVenusNB (1,2)=AGA2Δ::pRPL8B-mTagBFP2-pHTB2-mCherry-L	yAL313.1	pAL621m (pAL623m)
Fig. 5B	yAL611	HOΔ::pHXK1-mVenusNB (2,2)=AGA2Δ::pTEF2-mTagBFP2-pHTB2-mCherry-L	yAL313.1	pAL622m (pAL623m)
Fig. 5C,D	yAL498	HOΔ::pHXK1-mVenusNB MAL63_c9 SNF3Δ RGT2Δ	yAL468.2	AO18/AO19 (pAL081m, pAL220g)
Fig. 5C,D	yAL552	HOΔ::pHXK1-mVenusNB MAL63_c9 SNF3Δ RGT2Δ GPR1Δ	yAL498.1	AX39/AX40 (pAL081m, pAL510g)
Fig. 5C,D	yAL620	HOΔ::pHXK1-mVenusNB (1,0) GLK1Δ	yAL604.1	AO10/AO11 (pAL272m, pAL203g)
Fig. 5C,D	yAL621	HOΔ::pHXK1-mVenusNB (2,0) HXK1Δ	yAL605.1	AO12/AO13 (pAL272m, pAL495g)
Fig. 5C,D	yAL622	HOΔ::pHXK1-mVenusNB (0,1) HXK2Δ	yAL606.1	AO14/AO15 (pAL272m, pAL496g)
Fig. 5C,D	yAL623	HOΔ::pHXK1-mVenusNB (0,2) MIG1Δ	yAL607.1	AO16/AO17 (pAL272m, pAL219g)
Fig. 5C,D	yAL624	HOΔ::pHXK1-mVenusNB (1,1) MIG2Δ	yAL608.1	AX80/AX81 (pAL272m, pAL518g)
Fig. 5C,D	yAL625	HOΔ::pHXK1-mVenusNB (2,1) RGT2Δ	yAL609.1	AO18/AO19 (pAL272m, pAL220g)
Fig. 5C,D	yAL626	HOΔ::pHXK1-mVenusNB (1,2) SNF3Δ	yAL610.1	AO20/AO21 (pAL272m, pAL221g)
Fig. 5C,D	yAL627	HOΔ::pHXK1-mVenusNB (2,2) GPR1Δ	yAL611.1	AX39/AX40 (pAL272m, pAL510g)
Fig. 5C,D	yAL628	HOΔ::pHXK1-mVenusNB (1,0) SIP1Δ	yAL604.1	BA32/BA33 (pAL272m, pAL568g)
Fig. 5C,D	yAL629	HOΔ::pHXK1-mVenusNB (2,0) SIP2Δ	yAL605.1	BA34/BA35 (pAL272m, pAL569g)
Fig. 5C,D	yAL630	HOΔ::pHXK1-mVenusNB (0,1) GAL83Δ	yAL606.1	BA36/BA37 (pAL272m, pAL570g)
Fig. 5C,D	yAL631	HOΔ::pHXK1-mVenusNB (0,2) SNF1Δ	yAL607.1	BA38/BA39 (pAL272m, pAL571g)
Fig. 5C,D	yAL632	HOΔ::pHXK1-mVenusNB (1,1) SNF4Δ	yAL608.1	BA40/BA41 (pAL272m, pAL572g)
Fig. 5C,D	yAL684	HOΔ::pHXK1-mVenusNB (1,0) MIG3Δ	yAL604.1	BD11/BD12 (pAL081m, pAL654g)
Fig. 5C,D	yAL685	HOΔ::pHXK1-mVenusNB (2,0) REG1Δ	yAL605.1	BD13/BD14 (pAL081m, pAL655g, YPGAL)
Fig. 5C,D	yAL686	HOΔ::pHXK1-mVenusNB (0,1) SAK1Δ	yAL606.1	BD15/BD16 (pAL081m, pAL656g)
Fig. 5C,D	yAL687	HOΔ::pHXK1-mVenusNB (0,2) ELM1Δ	yAL607.1	BD17/BD18 (pAL081m, pAL657g)
Fig. 5C,D	yAL688	HOΔ::pHXK1-mVenusNB (1,1) TOS3Δ	yAL608.1	BD19/BD20 (pAL081m, pAL658g)
Fig. 5C,D	yAL689	HOΔ::pHXK1-mVenusNB (2,1) TDA1Δ	yAL609.1	BD21/BD22 (pAL081m, pAL659g)
Fig. 5C,D	yAL690	HOΔ::pHXK1-mVenusNB (1,2) YCK1Δ	yAL610.1	BD23/BD24 (pAL081m, pAL660g)
Fig. 5C,D	yAL691	HOΔ::pHXK1-mVenusNB (2,2) YCK2Δ	yAL611.1	BD25/BD26 (pAL081m, pAL661g)
Fig. 5C,D	yAL692	HOΔ::pHXK1-mVenusNB (1,0) MTH1Δ	yAL604.1	BD27/BD28 (pAL081m, pAL662g)
Fig. 5C,D	yAL693	HOΔ::pHXK1-mVenusNB (2,0) STD1Δ	yAL605.1	BD29/BD30 (pAL081m, pAL641g)
Fig. 5C,D	yAL695	HOΔ::pHXK1-mVenusNB (0,2) RGT1Δ	yAL607.1	BD33/BD34 (pAL081m, pAL665g)
Fig. 5C,D	yAL696	HOΔ::pHXK1-mVenusNB (1,1) GPA2Δ	yAL608.1	BD35/BD36 (pAL081m, pAL666g)
Fig. 5C,D	yAL697	HOΔ::pHXK1-mVenusNB (2,1) RAS1Δ	yAL609.1	BD37/BD38 (pAL081m, pAL667g)
Fig. 5C,D	yAL698	HOΔ::pHXK1-mVenusNB (1,2) RAS2Δ	yAL610.1	BD39/BD40 (pAL081m, pAL668g)
Fig. 5C,D	yAL699	HOΔ::pHXK1-mVenusNB (2,2) BCY1Δ	yAL611.1	BD41/BD42 (pAL081m, pAL669g)
Fig. 5C,D	yAL700	HOΔ::pHXK1-mVenusNB (1,0) RGS2Δ	yAL604.1	BD43/BD44 (pAL081m, pAL670g)
Fig. 5C,D	yAL701	HOΔ::pHXK1-mVenusNB (2,0) GPB1Δ	yAL605.1	BD45/BD46 (pAL081m, pAL671g)
Fig. 5C,D	yAL702	HOΔ::pHXK1-mVenusNB (0,1) GPB2Δ	yAL606.1	BD47/BD48 (pAL081m, pAL672g)
Fig. 5C,D	yAL703	HOΔ::pHXK1-mVenusNB (0,2) SDC25Δ	yAL607.1	BD51/BD52 (pAL081m, pAL674g)
Fig. 5C,D	yAL704	HOΔ::pHXK1-mVenusNB (1,1) IRA1Δ	yAL608.1	BD53/BD54 (pAL081m, pAL675g)
Fig. 5C,D	yAL705	HOΔ::pHXK1-mVenusNB (2,1) IRA2Δ	yAL609.1	BD55/BD56 (pAL081m, pAL676g)
Fig. 5C,D	yAL706	HOΔ::pHXK1-mVenusNB (1,2) PDE1Δ	yAL610.1	BD57/BD58 (pAL081m, pAL677g)
Fig. 5C,D	yAL707	HOΔ::pHXK1-mVenusNB (2,2) PDE2Δ	yAL611.1	BD59/BD60 (pAL081m, pAL678g)
Fig. 5C,D	yAL763	HOΔ::pHXK1-mVenusNB (2,0) STD1Δ MTH1Δ	yAL693.1	BD27/BD28 (pAL272m, pAL662g)
Fig. 5C,D	yAL808	HOΔ::pHXK1-mVenusNB MAL63_c9 SNF3Δ RGT2Δ MTH1Δ	yAL498.1	BD27/BD28 (pAL272m, pAL662g)
Fig. 5C,D	yAL814	HOΔ::pHXK1-mVenusNB MAL63_c9 SNF3Δ RGT2Δ MTH1Δ STD1Δ	yAL808.2	BD29/BD30 (pAL081m, pAL641g)
Fig. 5C,D	yAL817	HOΔ::pHXK1-mVenusNB MAL63_c9 SNF3Δ RGT2Δ MTH1Δ STD1Δ GPR1Δ	yAL814.1	AX39/AX40 (pAL272m, pAL510g)
Fig. 5C,D	yAL824	HOΔ::pHXK1-mVenusNB (2,2) GPR1Δ GPB1Δ	yAL627.1	BD45/BD46 (pAL081m, pAL671g)
Fig. 5C,D	yAL825	HOΔ::pHXK1-mVenusNB (2,2) GPR1Δ GPB2Δ	yAL627.1	BD47/BD48 (pAL081m, pAL672g)
Fig. 5C,D	yAL826	HOΔ::pHXK1-mVenusNB MAL63_c9 SNF3Δ RGT2Δ MTH1Δ STD1Δ GPR1Δ GPB1Δ	yAL817.1	BD45/BD46 (pAL081m or pAL272m, pAL671g)
Fig. 5C,D	yAL885	HOΔ::pHXK1-mVenusNB (0,2) SNF1Δ::SNF1(G53R)	yAL631.1	pAL876p (pAL272m, pAL813g)
Fig. 5C,D	yAL886	HOΔ::pHXK1-mVenusNB (0,2) SNF1Δ REG1Δ	yAL631.1	BD13/BD14 (pAL272m, pAL655g)
Fig. 5C,D	yAL887	HOΔ::pHXK1-mVenusNB (1,1) SNF4Δ REG1Δ	yAL632.1	BD13/BD14 (pAL272m, pAL655g)
Fig. 5C,D	yAL888	HOΔ::pHXK1-mVenusNB (0,1) SAK1Δ REG1Δ	yAL686.1	BD13/BD14 (pAL272m, pAL655g)
Fig. 5C,D	yAL890	HOΔ::pHXK1-mVenusNB (1,2) RAS2Δ::RAS2(G19V)	yAL698.1	pAL821p (pAL272m, pAL814g)
Fig. 5C,D	yAL892	HOΔ::pHXK1-mVenusNB (0,1) GPB2Δ GPB1Δ	yAL702.2	BD45/BD46 (pAL272m, pAL671g)
Fig. 5C,D	yAL893	HOΔ::pHXK1-mVenusNB (2,2) GPR1Δ GPB2Δ GPB1Δ	yAL825.2	BD45/BD46 (pAL272m, pAL671g)
Fig. 5C,D	yAL894	HOΔ::pHXK1-mVenusNB (1,1) GPA2Δ GPB1Δ	yAL696.2	BD45/BD46 (pAL272m, pAL671g)
Fig. 5C,D	yAL895	HOΔ::pHXK1-mVenusNB (1,1) GPA2Δ GPB2Δ	yAL696.2	BD47/BD48 (pAL272m, pAL672g)
Fig. 5C,D	yAL926	HOΔ::pHXK1-mVenusNB (2,1) TPK1Δ	yAL609.1	BL01/BL02 (pAL272m, pAL877g)
Fig. 5C,D	yAL928	HOΔ::pHXK1-mVenusNB (2,2) TPK3Δ	yAL611.1	BL05/BL06 (pAL272m, pAL879g)
Fig. 5C,D	yAL929	HOΔ::pHXK1-mVenusNB (1,0) YAK1Δ	yAL604.1	BL07/BL08 (pAL272m, pAL863g)
Fig. 5C,D	yAL930	HOΔ::pHXK1-mVenusNB (2,0) MSN2Δ	yAL605.1	BL09/BL10 (pAL272m, pAL864g)
Fig. 5C,D	yAL931	HOΔ::pHXK1-mVenusNB (0,1) MSN4Δ	yAL606.1	BL11/BL12 (pAL272m, pAL866g)
Fig. 5C,D	yAL932	HOΔ::pHXK1-mVenusNB (0,2) MSN5Δ	yAL607.1	BL13/BL14 (pAL272m, pAL867g)
Fig. 5C,D	yAL933	HOΔ::pHXK1-mVenusNB (1,1) BMH1Δ	yAL608.1	BL15/BL16 (pAL272m, pAL880g)
Fig. 5C,D	yAL934	HOΔ::pHXK1-mVenusNB (2,1) BMH2Δ	yAL609.1	BL48/BL49 (pAL272m, pAL888g)
Fig. 5C,D	yAL969	HOΔ::pHXK1-mVenusNB (0,1) MSN4Δ MSN2Δ	yAL931.1	BL09/BL10 (pAL081m, pAL864g)
Figure 6
Fig. 6A	yAL313	HOΔ::pHXK1(800bp)-mVenusNB	FY4	pAL430c (pAL259m)
Fig. 6A	yAL760	HOΔ::pHXK1(800bp,mig1bsΔ6)-mVenusNB	FY4	pAL767c (pAL259m)
Fig. 6B	yAL834	HOΔ::pFEC-mVenusNB	FY4	pAL833c (pAL259m)
Fig. 6B	yAL835	HOΔ::pFECmig1bs-mVenusNB	FY4	pAL834c (pAL259m)
Fig. 6B	yAL836	HOΔ::pFECmig1bsdel-mVenusNB	FY4	pAL835c (pAL259m)
Fig. 6C	yAL947	HOΔ::pFECmig1bs-mVenusNB HXK1Δ HXK2Δ AGA1Δ::pMYO2-rtTA-pTetO7-HXK2-mCherry-L	yAL832.1	pAL834c (pAL259m)
Fig. 6C	yAL948	HOΔ::pFECmig1bsdel-mVenusNB HXK1Δ HXK2Δ AGA1Δ::pMYO2-rtTA-pTetO7-HXK2-mCherry-L	yAL832.1	pAL835c (pAL259m)
Figure 7
Fig. 7B,C,D, Fig. S10	yAL835	HOΔ::pFECmig1bs-mVenusNB	FY4	pAL834c (pAL259m)
Fig. 7B,C, Fig. S10	yAL966	HOΔ::pFECmig1bs-mVenusNB MIG2Δ SNF1Δ	yAL919.1	AX80/AX81 (pAL272m, pAL518g)
Fig. 7B, Fig. S10	yAL1045	HOΔ::pFECmig1bs-mVenusNB MIG2Δ SNF1Δ REG1Δ	yAL966.1	BD13/BD14 (pAL081m, pAL655g)
Fig. 7C, Fig. S10	yAL1046	HOΔ::pFECmig1bs-mVenusNB MIG2Δ SNF1Δ PDE2Δ	yAL966.1	BD59/BD60 (pAL081m, pAL678g)
Fig. 7C, Fig. S10	yAL1047	HOΔ::pFECmig1bs-mVenusNB MIG2Δ SNF1Δ RAS2Δ	yAL966.1	BD39/BD40 (pAL081m, pAL668g)
Fig. 7D, Fig. S10	yAL1044	HOΔ::pFECmig1bs-mVenusNB MIG1Δ::MIG1(S222A S278A S310A S311A T380A S381A) MIG2Δ	yAL1015.1	AX80/AX81 (pAL081m, pAL518g)
Fig. 7E	yAL939	HOΔ::pHXK1-mCherry AGA2Δ::pACT1-NLS(BPSV40)-mTagBFP2 MIG1-mNeonGreen	yAL913.1	pAL598c PCR AR17/BB45 (pAL272m, pAL217g)
Fig. 7E	yAL1010	HOΔ::pHXK1-mCherry AGA2Δ::pACT1-NLS(BPSV40)-mTagBFP2 MIG1-mNeonGreen MSN5Δ	yAL939.1	BL13/BL14 (pAL081m, pAL867g)
Fig. 7F	yAL1093	HOΔ::pFECmig1bs-mVenusNB MIG1Δ::MIG1(124-480Δ)-mScarlet-I MIG2Δ	yAL965.1	pAL997c (pAL272m, pAL781g)
Fig. 7F	yAL1094	HOΔ::pFECmig1bs-mVenusNB MIG1Δ::MIG1(217-480Δ)-mScarlet-I MIG2Δ	yAL965.1	pAL998c (pAL272m, pAL781g)
Fig. 7F	yAL1102	HOΔ::pFECmig1bs-mVenusNB MIG1Δ::MIG1-mScarlet-I MIG2Δ	yAL965.1	pAL1016c (pAL272m, pAL781g)
Fig. 7F	yAL1126	HOΔ::pFECmig1bs-mVenusNB MIG1Δ::MIG1(286-480Δ)-mScarlet-I MIG2Δ	yAL965.1	pAL1036c (pAL272m, pAL781g)
Fig. 7F	yAL1130	HOΔ::pFECmig1bs-mVenusNB MIG1Δ::MIG1(490-504Δ)-mScarlet-I MIG2Δ	yAL965.1	pAL1040c (pAL272m, pAL781g)
Fig. 7G	yAL1238	HOΔ::pFECmig1bs-mVenusNB MIG1Δ::MIG1(124-150Δ)-mScarlet-I MIG2Δ MIG3Δ	yAL1116.3	pAL1029c (pAL1064m)
Fig. 7G	yAL1239	HOΔ::pFECmig1bs-mVenusNB MIG1Δ::MIG1(151-176Δ)-mScarlet-I MIG2Δ MIG3Δ	yAL1116.3	pAL1030c (pAL1064m)
Fig. 7G	yAL1240	HOΔ::pFECmig1bs-mVenusNB MIG1Δ::MIG1(177-195Δ)-mScarlet-I MIG2Δ MIG3Δ	yAL1116.3	pAL1031c (pAL1064m)
Fig. 7G	yAL1241	HOΔ::pFECmig1bs-mVenusNB MIG1Δ::MIG1(196-215Δ)-mScarlet-I MIG2Δ MIG3Δ	yAL1116.3	pAL1032c (pAL1064m)
Fig. 7G	yAL1242	HOΔ::pFECmig1bs-mVenusNB MIG1Δ::MIG1(216-241Δ)-mScarlet-I MIG2Δ MIG3Δ	yAL1116.3	pAL1018c (pAL1064m)
Fig. 7G	yAL1243	HOΔ::pFECmig1bs-mVenusNB MIG1Δ::MIG1(242-260Δ)-mScarlet-I MIG2Δ MIG3Δ	yAL1116.3	pAL1019c (pAL1064m)
Fig. 7G	yAL1244	HOΔ::pFECmig1bs-mVenusNB MIG1Δ::MIG1(261-270Δ)-mScarlet-I MIG2Δ MIG3Δ	yAL1116.3	pAL1037c (pAL1064m)
Fig. 7G	yAL1245	HOΔ::pFECmig1bs-mVenusNB MIG1Δ::MIG1(271-285Δ)-mScarlet-I MIG2Δ MIG3Δ	yAL1116.3	pAL1038c (pAL1064m)
Fig. 7G	yAL1246	HOΔ::pFECmig1bs-mVenusNB MIG1Δ::MIG1(286-303Δ)-mScarlet-I MIG2Δ MIG3Δ	yAL1116.3	pAL1021c (pAL1064m)
Fig. 7G	yAL1247	HOΔ::pFECmig1bs-mVenusNB MIG1Δ::MIG1(304-321Δ)-mScarlet-I MIG2Δ MIG3Δ	yAL1116.3	pAL1022c (pAL1064m)
Fig. 7G	yAL1248	HOΔ::pFECmig1bs-mVenusNB MIG1Δ::MIG1(322-351Δ)-mScarlet-I MIG2Δ MIG3Δ	yAL1116.3	pAL1023c (pAL1064m)
Fig. 7G	yAL1249	HOΔ::pFECmig1bs-mVenusNB MIG1Δ::MIG1(352-386Δ)-mScarlet-I MIG2Δ MIG3Δ	yAL1116.3	pAL1024c (pAL1064m)
Fig. 7G	yAL1250	HOΔ::pFECmig1bs-mVenusNB MIG1Δ::MIG1(387-405Δ)-mScarlet-I MIG2Δ MIG3Δ	yAL1116.3	pAL1025c (pAL1064m)
Fig. 7G	yAL1251	HOΔ::pFECmig1bs-mVenusNB MIG1Δ::MIG1(406-427Δ)-mScarlet-I MIG2Δ MIG3Δ	yAL1116.3	pAL1026c (pAL1064m)
Fig. 7G	yAL1252	HOΔ::pFECmig1bs-mVenusNB MIG1Δ::MIG1(428-457Δ)-mScarlet-I MIG2Δ MIG3Δ	yAL1116.3	pAL1027c (pAL1064m)
Fig. 7G	yAL1253	HOΔ::pFECmig1bs-mVenusNB MIG1Δ::MIG1(458-480Δ)-mScarlet-I MIG2Δ MIG3Δ	yAL1116.3	pAL1028c (pAL1064m)
Fig. 7G	yAL1254	HOΔ::pFECmig1bs-mVenusNB MIG1Δ::MIG1(481-489Δ)-mScarlet-I MIG2Δ MIG3Δ	yAL1116.3	pAL1039c (pAL1064m)
Fig. 7G	yAL1255	HOΔ::pFECmig1bs-mVenusNB MIG1Δ::MIG1(490-504Δ)-mScarlet-I MIG2Δ MIG3Δ	yAL1116.3	pAL1040c (pAL1064m)
Fig. 7G	yAL1256	HOΔ::pFECmig1bs-mVenusNB MIG1Δ::MIG1-mScarlet-I MIG2Δ MIG3Δ	yAL1116.3	pAL1016c (pAL1064m)
Fig. 7H	FY4	w.t.
Fig. 7H	yAL570	HOΔ::pZif268bs3-yEmVenus	FY4	pAL127c (pAL024m, pAL023g)
Fig. 7H	yAL1089	HOΔ::pZif268bs3-yEmVenus AGA1Δ::pSWI5-Zif268.dbd-MIG1(481-504)-mScarlet-I	yAL570.1	pAL1000c (pAL705m)
Fig. 7H	yAL1271	HOΔ::pZif268bs3-mVenus AGA1Δ::pSWI5-Zif268.dbd-MIG1(124-504)-mScarlet-I	yAL570.1	pAL1129c (pAL272m, pAL146g)
Figure S1
Fig. S1A	yAL147	HOΔ::pTDH3(673bp)-mScarlet-I	FY4	pAL168c (pAL024m, pAL023g)
Fig. S1A	yAL369	MAL63_c9 AGA2Δ::pACT1-NLS(BPSV40)-mTagBFP2	yAL261.1	pAL333c (pAL024m, pAL147g)
Fig. S1A	yAL507	MAL63_c9 AGA2Δ::pACT1-NLS(BPSV40)-mTagBFP2 HXK1-mScarlet-I	yAL492.1/2	pAL504p (pAL341c)
Fig. S1A	yAL508	MAL63_c9 AGA2Δ::pACT1-NLS(BPSV40)-mTagBFP2 HXK2-mScarlet-I	yAL493.1/2	pAL504p (pAL341c)
Fig. S1A	yAL509	MAL63_c9 AGA2Δ::pACT1-NLS(BPSV40)-mTagBFP2 GLK1-mScarlet-I	yAL494.1/2	pAL504p (pAL341c)
Fig. S1A	yAL510	MAL63_c9 AGA2Δ::pACT1-NLS(BPSV40)-mTagBFP2 EMI2-mScarlet-I	yAL495.1/2	pAL504p (pAL341c)
Fig. S1A	yAL511	MAL63_c9 AGA2Δ::pACT1-NLS(BPSV40)-mTagBFP2 YLR446W-mScarlet-I	yAL496.2/3	pAL504p (pAL341c)
Fig. S1B	yAL735	HOΔ::pHXK1(800bp)-mCherry-L	FY4	pAL723c (pAL259m)
Fig. S1B,C,D	yAL313	HOΔ::pHXK1(800bp)-mVenusNB	FY4	pAL430c (pAL259m)
Fig. S1B	yAL318	HOΔ::pSUC2(670bp)-mVenusNB	FY4	pAL435c (pAL259m)
Figure S3
Fig. S3A,B	yAL1177	AGA2Δ::pACT1-NLS(BPSV40)-mTagBFP2 AGA1Δ::pACT1-mNeonGreen-GAP1(572-602) HOΔ::pTDH3-mCherry-L	yAL1151.1	pAL249c (pAL272m, pAL023g)
Figure S4
Fig. S4A,B,C	yAL413	HOΔ::pHXK1-mVenusNB HXK2Δ HXK1Δ AGA1Δ::pMYO2-rtTA-pTetO7-HXK2-mScarlet-I	yAL358.1	pAL476c (pAL272m, pAL146g)
Figure S5
Fig. S5A,B,C,D	FY4	w.t.
Fig. S5A,B,C	yAL068	HOΔ::pTDH3(673bp)-FLIPglu-600μΔ13	FY4	pAL098c (pAL024m, pAL023g)
Fig. S5A,B,C	yAL069	HOΔ::pTDH3(673bp)-FLII12Pglu-700μδ6	FY4	pAL099c (pAL024m, pAL023g)
Fig. S5A,B,C	yAL185	HOΔ::pTDH3(673bp)-FLII12Pglu(mTurq2-mVenusNB)	FY4	pAL273c (pAL081m, pAL023g)
Fig. S5A,B,C	yAL728	HOΔ::pTDH3(673bp)-FLII12Pglu(mTurq2-mCitrine)	FY4	pAL706c (pAL259m)
Fig. S5A,B,C	yAL729	HOΔ::pTDH3(673bp)-FLII12Pglu(mTurq2-mYPet)	FY4	pAL707c (pAL259m)
Fig. S5A,B,C,D	yAL744	HOΔ::pTDH3(673bp)-FLII12Pglu(ECFP-Citrine)	FY4	pAL728c (pAL259m)
Fig. S5A,B,C	yAL745	HOΔ::pTDH3(673bp)-FLII12Pglu(ECFP-mCitrine)	FY4	pAL729c (pAL259m)
Figure S6
Fig. S6A,B,C	yAL313	HOΔ::pHXK1(800bp)-mVenusNB	FY4	pAL430c (pAL259m)
Fig. S6A,B,C	yAL358	HOΔ::pHXK1-mVenusNB HXK2Δ HXK1Δ	yAL344.1	AO12/AO13 (pAL024m, pAL204g)
Fig. S6A,B,C	yAL746	HOΔ::pHXK1-mVenusNB HXK2Δ HXK1Δ GLK1Δ AGA1Δ::pMYO2-HXK2-mScarlet-I-45	yAL402.1	pAL734c (pAL277m)
Fig. S6A,B,C	yAL747	HOΔ::pHXK1-mVenusNB HXK2Δ HXK1Δ GLK1Δ AGA1Δ::pSAC6-HXK2-mScarlet-I-45	yAL402.1	pAL735c (pAL277m)
Fig. S6A,B,C	yAL748	HOΔ::pHXK1-mVenusNB HXK2Δ HXK1Δ GLK1Δ AGA1Δ::pRET2-HXK2-mScarlet-I-45	yAL402.1	pAL736c (pAL277m)
Fig. S6A,B,C	yAL749	HOΔ::pHXK1-mVenusNB HXK2Δ HXK1Δ GLK1Δ AGA1Δ::pSWI5-HXK2-mScarlet-I-45	yAL402.1	pAL737c (pAL277m)
Fig. S6A,B,C	yAL750	HOΔ::pHXK1-mVenusNB HXK2Δ HXK1Δ GLK1Δ AGA1Δ::pPAB1-HXK2-mScarlet-I-45	yAL402.1	pAL738c (pAL277m)
Fig. S6A,B,C	yAL751	HOΔ::pHXK1-mVenusNB HXK2Δ HXK1Δ GLK1Δ AGA1Δ::pRNR1-HXK2-mScarlet-I-45	yAL402.1	pAL739c (pAL277m)
Fig. S6A,B,C	yAL752	HOΔ::pHXK1-mVenusNB HXK2Δ HXK1Δ GLK1Δ AGA1Δ::pACT1-HXK2-mScarlet-I-45	yAL402.1	pAL740c (pAL277m)
Fig. S6A,B,C	yAL753	HOΔ::pHXK1-mVenusNB HXK2Δ HXK1Δ GLK1Δ AGA1Δ::pHTB2-HXK2-mScarlet-I-45	yAL402.1	pAL741c (pAL277m)
Fig. S6A,B,C	yAL754	HOΔ::pHXK1-mVenusNB HXK2Δ HXK1Δ GLK1Δ AGA1Δ::pHHF1-HXK2-mScarlet-I-45	yAL402.1	pAL742c (pAL277m)
Fig. S6A,B,C	yAL755	HOΔ::pHXK1-mVenusNB HXK2Δ HXK1Δ GLK1Δ AGA1Δ::pTEF2-HXK2-mScarlet-I-45	yAL402.1	pAL743c (pAL277m)
Figure S7
Fig. S7A,B,C	yAL049	HOΔ::pGAL1(465bp)-yEmVenus	FY4	pAL065c (pAL024m, pAL023g)
Fig. S7A,B,C	yAL197	HOΔ::pGAL1(465bp)-yEmVenus HXK2Δ	yAL049.1	AO14/AO15 (pAL024m, pAL205g)
Fig. S7A,B,C	yAL210	HOΔ::pGAL1(465bp)-yEmVenus RGT2Δ SNF3Δ	yAL199.1	AO20/AO21 (pAL081m, pAL221g)
Fig. S7A,B,C	yAL211	HOΔ::pGAL1(465bp)-yEmVenus GLK1Δ HXK1Δ	yAL195.2	AO12/AO13 (pAL081m, pAL204g)
Figure S8
Fig. S8A,B,C	yAL358	HOΔ::pHXK1-mVenusNB HXK2Δ HXK1Δ	yAL344.1	AO12/AO13 (pAL024m, pAL204g)
Fig. S8A,B,C	yAL410	HOΔ::pHXK1-mVenusNB HXK2Δ HXK1Δ AGA1Δ::pTDH3-HXK1-mScarlet-I	yAL358.1	pAL511c (pAL272m, pAL146g)
Fig. S8A,B,C	yAL411	HOΔ::pHXK1-mVenusNB HXK2Δ HXK1Δ AGA1Δ::pTDH3-HXK2-mScarlet-I	yAL358.1	pAL512c (pAL272m, pAL146g)
Fig. S8A,B,C	yAL455	HOΔ::pHXK1-mVenusNB HXK2Δ HXK1Δ AGA1Δ::pTDH3-EcGlk-mScarlet-I	yAL358.1	pAL523c (pAL272m, pAL146g)
Figure S9
Fig. S9C	yAL313	HOΔ::pHXK1(800bp)-mVenusNB	FY4	pAL430c (pAL259m)
Fig. S9C	yAL542	HOΔ::pHXK1(800bp,mig1bsΔ1)-mVenusNB	FY4	pAL581c (pAL259m)
Fig. S9C	yAL543	HOΔ::pHXK1(800bp,mig1bsΔ2)-mVenusNB	FY4	pAL582c (pAL259m)
Fig. S9C	yAL544	HOΔ::pHXK1(704bp)-mVenusNB	FY4	pAL583c (pAL259m)
Fig. S9C	yAL545	HOΔ::pHXK1(704bp,mig1bsΔ2)-mVenusNB	FY4	pAL584c (pAL259m)
Fig. S9C	yAL757	HOΔ::pHXK1(800bp,mig1bsΔ3)-mVenusNB	FY4	pAL764c (pAL259m)
Fig. S9C	yAL758	HOΔ::pHXK1(800bp,mig1bsΔ4)-mVenusNB	FY4	pAL765c (pAL259m)
Fig. S9C	yAL759	HOΔ::pHXK1(800bp,mig1bsΔ5)-mVenusNB	FY4	pAL766c (pAL259m)
Fig. S9C	yAL760	HOΔ::pHXK1(800bp,mig1bsΔ6)-mVenusNB	FY4	pAL767c (pAL259m)
Fig. S9C	yAL790	HOΔ::pHXK1(800bp,mig1bsΔ7)-mVenusNB	FY4	pAL784c (pAL259m)
Fig. S9C	yAL791	HOΔ::pHXK1(800bp,mig1bsΔ8)-mVenusNB	FY4	pAL785c (pAL259m)
Fig. S9C	yAL792	HOΔ::pHXK1(800bp,mig1bsΔ9)-mVenusNB	FY4	pAL786c (pAL259m)
Fig. S9C	yAL793	HOΔ::pHXK1(800bp,mig1bsΔ10)-mVenusNB	FY4	pAL787c (pAL259m)
Fig. S9C	yAL794	HOΔ::pHXK1(800bp,mig1bsΔ11)-mVenusNB	FY4	pAL788c (pAL259m)
Fig. S9C	yAL795	HOΔ::pHXK1(800bp,mig1bsΔ12)-mVenusNB	FY4	pAL789c (pAL259m)

### Sheet: Yeast Strains
Figure	ID	Genotype	Parental Strain	Transformed DNA
Fig. 7,S5	FY4	w.t.
Fig. S7	yAL049	HOΔ::pGAL1(465bp)-yEmVenus	FY4	pAL065c (pAL024m, pAL023g)
Fig. S5	yAL068	HOΔ::pTDH3(673bp)-FLIPglu-600μΔ13	FY4	pAL098c (pAL024m, pAL023g)
Fig. S5	yAL069	HOΔ::pTDH3(673bp)-FLII12Pglu-700μδ6	FY4	pAL099c (pAL024m, pAL023g)
Fig. S1	yAL147	HOΔ::pTDH3(673bp)-mScarlet-I	FY4	pAL168c (pAL024m, pAL023g)
Fig. S5	yAL185	HOΔ::pTDH3(673bp)-FLII12Pglu(mTurq2-mVenusNB)	FY4	pAL273c (pAL081m, pAL023g)
-	yAL195	HOΔ::pGAL1(465bp)-yEmVenus GLK1Δ	yAL049.1	AO10/AO11 (pAL024m, pAL203g)
Fig. S7	yAL197	HOΔ::pGAL1(465bp)-yEmVenus HXK2Δ	yAL049.1	AO14/AO15 (pAL024m, pAL205g)
-	yAL199	HOΔ::pGAL1(465bp)-yEmVenus RGT2Δ	yAL049.1	AO18/AO19 (pAL024m, pAL220g)
Fig. S7	yAL210	HOΔ::pGAL1(465bp)-yEmVenus RGT2Δ SNF3Δ	yAL199.1	AO20/AO21 (pAL081m, pAL221g)
Fig. S7	yAL211	HOΔ::pGAL1(465bp)-yEmVenus GLK1Δ HXK1Δ	yAL195.2	AO12/AO13 (pAL081m, pAL204g)
-	yAL237	AGA2Δ::pACT1-NLS(BPSV40)-mTagBFP2	FY4	pAL333c (pAL272m, pAL147g)
-	yAL261	MAL63_c9	FY4	pAL346p PCR AS26/AS27 (pAL272m, pAL344g)
Fig. 1,3,4,5,6,S1,S6,S9	yAL313	HOΔ::pHXK1(800bp)-mVenusNB	FY4	pAL430c (pAL259m)
Fig. S1B	yAL318	HOΔ::pSUC2(670bp)-mVenusNB	FY4	pAL435c (pAL259m)
Fig. 1	yAL344	HOΔ::pHXK1-mVenusNB HXK2Δ	yAL313.1	AO14/AO15 (pAL272m, pAL205g)
-	yAL345	HOΔ::pHXK1-mVenusNB MIG1Δ	yAL313.1	AO16/AO17 (pAL272m, pAL219g)
Fig. 1	yAL352	HOΔ::pHXK1-mVenusNB HXK1Δ	yAL313.1	AO12/AO13 (pAL272m, pAL204g)
Fig. 1,4,S6,S8	yAL358	HOΔ::pHXK1-mVenusNB HXK2Δ HXK1Δ	yAL344.1	AO12/AO13 (pAL024m, pAL204g)
Fig. 3	yAL367	HOΔ::pHXK1-mVenusNB MAL63_c9	yAL261.1	pAL430c (pAL259m)
Fig. S1	yAL369	MAL63_c9 AGA2Δ::pACT1-NLS(BPSV40)-mTagBFP2	yAL261.1	pAL333c (pAL024m, pAL147g)
-	yAL402	HOΔ::pHXK1-mVenusNB HXK2Δ HXK1Δ GLK1Δ	yAL358.1	AO10/AO11 (pAL272m, pAL203g)
Fig. 4,S8	yAL410	HOΔ::pHXK1-mVenusNB HXK2Δ HXK1Δ AGA1Δ::pTDH3-HXK1-mScarlet-I	yAL358.1	pAL511c (pAL272m, pAL146g)
Fig. 4,S8	yAL411	HOΔ::pHXK1-mVenusNB HXK2Δ HXK1Δ AGA1Δ::pTDH3-HXK2-mScarlet-I	yAL358.1	pAL512c (pAL272m, pAL146g)
Fig. 2	yAL412	HOΔ::pHXK1-mVenusNB HXK2Δ HXK1Δ AGA1Δ::pMYO2-rtTA-pTetO7-HXK1-mScarlet-I	yAL358.1	pAL515c (pAL272m, pAL146g)
Fig. 2,S4	yAL413	HOΔ::pHXK1-mVenusNB HXK2Δ HXK1Δ AGA1Δ::pMYO2-rtTA-pTetO7-HXK2-mScarlet-I	yAL358.1	pAL476c (pAL272m, pAL146g)
Fig. 4,S8	yAL455	HOΔ::pHXK1-mVenusNB HXK2Δ HXK1Δ AGA1Δ::pTDH3-EcGlk-mScarlet-I	yAL358.1	pAL523c (pAL272m, pAL146g)
Fig. 1	yAL460	HOΔ::pHXK1-mVenusNB MIG1Δ MIG2Δ	yAL345.1	AX80/AX81 (pAL081m, pAL518g)
-	yAL464	HXK2Δ HXK1Δ AGA1Δ::pMYO2-rtTA-pTetO7-HXK1-mScarlet-I	yAL412.1	pAL274c (pAL081m, pAL565g)
-	yAL465	HXK2Δ HXK1Δ AGA1Δ::pMYO2-rtTA-pTetO7-HXK2-mScarlet-I	yAL413.1	pAL274c (pAL081m, pAL565g)
-	yAL467	HOΔ::pHXK1-mVenusNB MAL63_c9 HXT2Δ	yAL367.1	AR19/AR20 (pAL272m, pAL207g)
-	yAL468	HOΔ::pHXK1-mVenusNB MAL63_c9 SNF3Δ	yAL367.1	AO20/AO21 (pAL272m, pAL221g)
-	yAL492	AGA2Δ::pACT1-NLS(BPSV40)-mTagBFP2 MAL63_c9 HXK1-mScarlet-I_N-hphNT1-mScarlet-I_C	yAL369.1	pAL503c PCR AU74/AU75
-	yAL493	AGA2Δ::pACT1-NLS(BPSV40)-mTagBFP2 MAL63_c9 HXK2-mScarlet-I_N-hphNT1-mScarlet-I_C	yAL369.1	pAL503c PCR AU76/AU77
-	yAL494	AGA2Δ::pACT1-NLS(BPSV40)-mTagBFP2 MAL63_c9 GLK1-mScarlet-I_N-hphNT1-mScarlet-I_C	yAL369.1	pAL503c PCR AU78/AU79
-	yAL495	AGA2Δ::pACT1-NLS(BPSV40)-mTagBFP2 MAL63_c9 EMI2-mScarlet-I_N-hphNT1-mScarlet-I_C	yAL369.1	pAL503c PCR AU80/AU81
-	yAL496	AGA2Δ::pACT1-NLS(BPSV40)-mTagBFP2 MAL63_c9 YLR446W-mScarlet-I_N-hphNT1-mScarlet-I_C	yAL369.1	pAL503c PCR AZ02/AZ03
-	yAL497	HOΔ::pHXK1-mVenusNB MAL63_c9 HXT2Δ HXT3-6-7Δ	yAL467.1	AQ12/AO09 (pAL290m)
Fig. 3,5	yAL498	HOΔ::pHXK1-mVenusNB MAL63_c9 SNF3Δ RGT2Δ	yAL468.2	AO18/AO19 (pAL081m, pAL220g)
-	yAL505	HOΔ::pHXK1-mVenusNB MAL63_c9 HXT2Δ HXT3-6-7Δ HXT5-1-4Δ	yAL497.1	AR21/AZ17 (pAL272m, pAL210g)
Fig. S1	yAL507	MAL63_c9 AGA2Δ::pACT1-NLS(BPSV40)-mTagBFP2 HXK1-mScarlet-I	yAL492.1/2	pAL504p (pAL341c)
Fig. S1	yAL508	MAL63_c9 AGA2Δ::pACT1-NLS(BPSV40)-mTagBFP2 HXK2-mScarlet-I	yAL493.1/2	pAL504p (pAL341c)
Fig. S1	yAL509	MAL63_c9 AGA2Δ::pACT1-NLS(BPSV40)-mTagBFP2 GLK1-mScarlet-I	yAL494.1/2	pAL504p (pAL341c)
Fig. S1	yAL510	MAL63_c9 AGA2Δ::pACT1-NLS(BPSV40)-mTagBFP2 EMI2-mScarlet-I	yAL495.1/2	pAL504p (pAL341c)
Fig. S1	yAL511	MAL63_c9 AGA2Δ::pACT1-NLS(BPSV40)-mTagBFP2 YLR446W-mScarlet-I	yAL496.2/3	pAL504p (pAL341c)
Fig. S9	yAL542	HOΔ::pHXK1(800bp,mig1bsΔ1)-mVenusNB	FY4	pAL581c (pAL259m)
Fig. S9	yAL543	HOΔ::pHXK1(800bp,mig1bsΔ2)-mVenusNB	FY4	pAL582c (pAL259m)
Fig. S9	yAL544	HOΔ::pHXK1(704bp)-mVenusNB	FY4	pAL583c (pAL259m)
Fig. S9	yAL545	HOΔ::pHXK1(704bp,mig1bsΔ2)-mVenusNB	FY4	pAL584c (pAL259m)
Fig. 3,5	yAL552	HOΔ::pHXK1-mVenusNB MAL63_c9 SNF3Δ RGT2Δ GPR1Δ	yAL498.1	AX39/AX40 (pAL081m, pAL510g)
Fig. 7	yAL570	HOΔ::pZif268bs3-yEmVenus	FY4	pAL127c (pAL024m, pAL023g)
Fig. 2	yAL601	HOΔ::pHXK1-mVenusNB MAL63_c9 HXT1–7Δ AGA1Δ::pMYO2-rtTA-pTetO7-HXT1-mScarlet-I	yAL505.1	pAL594c PCR BB53/BB54 (pAL272m, pAL146g)
Fig. 2	yAL602	HOΔ::pHXK1-mVenusNB MAL63_c9 HXT1–7Δ AGA1Δ::pMYO2-rtTA-pTetO7-HXT3-mScarlet-I	yAL505.1	pAL595c PCR BB53/BB54 (pAL272m, pAL146g)
Fig. 2	yAL603	HOΔ::pHXK1-mVenusNB MAL63_c9 HXT1–7Δ AGA1Δ::pMYO2-rtTA-pTetO7-HXT7-mScarlet-I	yAL505.1	pAL596c PCR BB53/BB54 (pAL272m, pAL146g)
Fig. 5	yAL604	HOΔ::pHXK1-mVenusNB (1,0)=AGA2Δ::pRPL8B-mTagBFP2	yAL313.1	pAL611c (pAL623m)
Fig. 1,5	yAL605	HOΔ::pHXK1-mVenusNB (2,0)=AGA2Δ::pTEF2-mTagBFP2	yAL313.1	pAL612c (pAL623m)
Fig. 5	yAL606	HOΔ::pHXK1-mVenusNB (0,1)=AGA2Δ::pSWI5-mCherry-L	yAL313.1	pAL615c (pAL623m)
Fig. 5	yAL607	HOΔ::pHXK1-mVenusNB (0,2)=AGA2Δ::pHTB2-mCherry-L	yAL313.1	pAL616c (pAL623m)
Fig. 5	yAL608	HOΔ::pHXK1-mVenusNB (1,1)=AGA2Δ::pRPL8B-mTagBFP2-pSWI5-mCherry-L	yAL313.1	pAL619m (pAL623m)
Fig. 5	yAL609	HOΔ::pHXK1-mVenusNB (2,1)=AGA2Δ::pTEF2-mTagBFP2-pSWI5-mCherry-L	yAL313.1	pAL620m (pAL623m)
Fig. 5	yAL610	HOΔ::pHXK1-mVenusNB (1,2)=AGA2Δ::pRPL8B-mTagBFP2-pHTB2-mCherry-L	yAL313.1	pAL621m (pAL623m)
Fig. 3,5	yAL611	HOΔ::pHXK1-mVenusNB (2,2)=AGA2Δ::pTEF2-mTagBFP2-pHTB2-mCherry-L	yAL313.1	pAL622m (pAL623m)
Fig. 5	yAL620	HOΔ::pHXK1-mVenusNB (1,0) GLK1Δ	yAL604.1	AO10/AO11 (pAL272m, pAL203g)
Fig. 5	yAL621	HOΔ::pHXK1-mVenusNB (2,0) HXK1Δ	yAL605.1	AO12/AO13 (pAL272m, pAL495g)
Fig. 5	yAL622	HOΔ::pHXK1-mVenusNB (0,1) HXK2Δ	yAL606.1	AO14/AO15 (pAL272m, pAL496g)
Fig. 1,5	yAL623	HOΔ::pHXK1-mVenusNB (0,2) MIG1Δ	yAL607.1	AO16/AO17 (pAL272m, pAL219g)
Fig. 1,5	yAL624	HOΔ::pHXK1-mVenusNB (1,1) MIG2Δ	yAL608.1	AX80/AX81 (pAL272m, pAL518g)
Fig. 5	yAL625	HOΔ::pHXK1-mVenusNB (2,1) RGT2Δ	yAL609.1	AO18/AO19 (pAL272m, pAL220g)
Fig. 5	yAL626	HOΔ::pHXK1-mVenusNB (1,2) SNF3Δ	yAL610.1	AO20/AO21 (pAL272m, pAL221g)
Fig. 3,5	yAL627	HOΔ::pHXK1-mVenusNB (2,2) GPR1Δ	yAL611.1	AX39/AX40 (pAL272m, pAL510g)
Fig. 5	yAL628	HOΔ::pHXK1-mVenusNB (1,0) SIP1Δ	yAL604.1	BA32/BA33 (pAL272m, pAL568g)
Fig. 5	yAL629	HOΔ::pHXK1-mVenusNB (2,0) SIP2Δ	yAL605.1	BA34/BA35 (pAL272m, pAL569g)
Fig. 5	yAL630	HOΔ::pHXK1-mVenusNB (0,1) GAL83Δ	yAL606.1	BA36/BA37 (pAL272m, pAL570g)
Fig. 5	yAL631	HOΔ::pHXK1-mVenusNB (0,2) SNF1Δ	yAL607.1	BA38/BA39 (pAL272m, pAL571g)
Fig. 5	yAL632	HOΔ::pHXK1-mVenusNB (1,1) SNF4Δ	yAL608.1	BA40/BA41 (pAL272m, pAL572g)
-	yAL665	MAL63_c9 HXT2Δ HXT3-6-7Δ HXT5-1-4Δ	yAL505.1	pAL274c (pAL081m, pAL565g)
Fig. 1,5	yAL684	HOΔ::pHXK1-mVenusNB (1,0) MIG3Δ	yAL604.1	BD11/BD12 (pAL081m, pAL654g)
Fig. 5	yAL685	HOΔ::pHXK1-mVenusNB (2,0) REG1Δ	yAL605.1	BD13/BD14 (pAL081m, pAL655g, YPGAL)
Fig. 5	yAL686	HOΔ::pHXK1-mVenusNB (0,1) SAK1Δ	yAL606.1	BD15/BD16 (pAL081m, pAL656g)
Fig. 5	yAL687	HOΔ::pHXK1-mVenusNB (0,2) ELM1Δ	yAL607.1	BD17/BD18 (pAL081m, pAL657g)
Fig. 5	yAL688	HOΔ::pHXK1-mVenusNB (1,1) TOS3Δ	yAL608.1	BD19/BD20 (pAL081m, pAL658g)
Fig. 5	yAL689	HOΔ::pHXK1-mVenusNB (2,1) TDA1Δ	yAL609.1	BD21/BD22 (pAL081m, pAL659g)
Fig. 5	yAL690	HOΔ::pHXK1-mVenusNB (1,2) YCK1Δ	yAL610.1	BD23/BD24 (pAL081m, pAL660g)
Fig. 5	yAL691	HOΔ::pHXK1-mVenusNB (2,2) YCK2Δ	yAL611.1	BD25/BD26 (pAL081m, pAL661g)
Fig. 5	yAL692	HOΔ::pHXK1-mVenusNB (1,0) MTH1Δ	yAL604.1	BD27/BD28 (pAL081m, pAL662g)
Fig. 5	yAL693	HOΔ::pHXK1-mVenusNB (2,0) STD1Δ	yAL605.1	BD29/BD30 (pAL081m, pAL641g)
Fig. 5	yAL695	HOΔ::pHXK1-mVenusNB (0,2) RGT1Δ	yAL607.1	BD33/BD34 (pAL081m, pAL665g)
Fig. 5	yAL696	HOΔ::pHXK1-mVenusNB (1,1) GPA2Δ	yAL608.1	BD35/BD36 (pAL081m, pAL666g)
Fig. 5	yAL697	HOΔ::pHXK1-mVenusNB (2,1) RAS1Δ	yAL609.1	BD37/BD38 (pAL081m, pAL667g)
Fig. 5	yAL698	HOΔ::pHXK1-mVenusNB (1,2) RAS2Δ	yAL610.1	BD39/BD40 (pAL081m, pAL668g)
Fig. 5	yAL699	HOΔ::pHXK1-mVenusNB (2,2) BCY1Δ	yAL611.1	BD41/BD42 (pAL081m, pAL669g)
Fig. 5	yAL700	HOΔ::pHXK1-mVenusNB (1,0) RGS2Δ	yAL604.1	BD43/BD44 (pAL081m, pAL670g)
Fig. 5	yAL701	HOΔ::pHXK1-mVenusNB (2,0) GPB1Δ	yAL605.1	BD45/BD46 (pAL081m, pAL671g)
Fig. 5	yAL702	HOΔ::pHXK1-mVenusNB (0,1) GPB2Δ	yAL606.1	BD47/BD48 (pAL081m, pAL672g)
Fig. 5	yAL703	HOΔ::pHXK1-mVenusNB (0,2) SDC25Δ	yAL607.1	BD51/BD52 (pAL081m, pAL674g)
Fig. 5	yAL704	HOΔ::pHXK1-mVenusNB (1,1) IRA1Δ	yAL608.1	BD53/BD54 (pAL081m, pAL675g)
Fig. 5	yAL705	HOΔ::pHXK1-mVenusNB (2,1) IRA2Δ	yAL609.1	BD55/BD56 (pAL081m, pAL676g)
Fig. 5	yAL706	HOΔ::pHXK1-mVenusNB (1,2) PDE1Δ	yAL610.1	BD57/BD58 (pAL081m, pAL677g)
Fig. 5	yAL707	HOΔ::pHXK1-mVenusNB (2,2) PDE2Δ	yAL611.1	BD59/BD60 (pAL081m, pAL678g)
Fig. S5	yAL728	HOΔ::pTDH3(673bp)-FLII12Pglu(mTurq2-mCitrine)	FY4	pAL706c (pAL259m)
Fig. S5	yAL729	HOΔ::pTDH3(673bp)-FLII12Pglu(mTurq2-mYPet)	FY4	pAL707c (pAL259m)
Fig. S1	yAL735	HOΔ::pHXK1(800bp)-mCherry-L	FY4	pAL723c (pAL259m)
Fig. S5	yAL744	HOΔ::pTDH3(673bp)-FLII12Pglu(ECFP-Citrine)	FY4	pAL728c (pAL259m)
Fig. S5	yAL745	HOΔ::pTDH3(673bp)-FLII12Pglu(ECFP-mCitrine)	FY4	pAL729c (pAL259m)
Fig. S6	yAL746	HOΔ::pHXK1-mVenusNB HXK2Δ HXK1Δ GLK1Δ AGA1Δ::pMYO2-HXK2-mScarlet-I-45	yAL402.1	pAL734c (pAL277m)
Fig. S6	yAL747	HOΔ::pHXK1-mVenusNB HXK2Δ HXK1Δ GLK1Δ AGA1Δ::pSAC6-HXK2-mScarlet-I-45	yAL402.1	pAL735c (pAL277m)
Fig. S6	yAL748	HOΔ::pHXK1-mVenusNB HXK2Δ HXK1Δ GLK1Δ AGA1Δ::pRET2-HXK2-mScarlet-I-45	yAL402.1	pAL736c (pAL277m)
Fig. S6	yAL749	HOΔ::pHXK1-mVenusNB HXK2Δ HXK1Δ GLK1Δ AGA1Δ::pSWI5-HXK2-mScarlet-I-45	yAL402.1	pAL737c (pAL277m)
Fig. S6	yAL750	HOΔ::pHXK1-mVenusNB HXK2Δ HXK1Δ GLK1Δ AGA1Δ::pPAB1-HXK2-mScarlet-I-45	yAL402.1	pAL738c (pAL277m)
Fig. S6	yAL751	HOΔ::pHXK1-mVenusNB HXK2Δ HXK1Δ GLK1Δ AGA1Δ::pRNR1-HXK2-mScarlet-I-45	yAL402.1	pAL739c (pAL277m)
Fig. S6	yAL752	HOΔ::pHXK1-mVenusNB HXK2Δ HXK1Δ GLK1Δ AGA1Δ::pACT1-HXK2-mScarlet-I-45	yAL402.1	pAL740c (pAL277m)
Fig. S6	yAL753	HOΔ::pHXK1-mVenusNB HXK2Δ HXK1Δ GLK1Δ AGA1Δ::pHTB2-HXK2-mScarlet-I-45	yAL402.1	pAL741c (pAL277m)
Fig. S6	yAL754	HOΔ::pHXK1-mVenusNB HXK2Δ HXK1Δ GLK1Δ AGA1Δ::pHHF1-HXK2-mScarlet-I-45	yAL402.1	pAL742c (pAL277m)
Fig. S6	yAL755	HOΔ::pHXK1-mVenusNB HXK2Δ HXK1Δ GLK1Δ AGA1Δ::pTEF2-HXK2-mScarlet-I-45	yAL402.1	pAL743c (pAL277m)
Fig. S9	yAL757	HOΔ::pHXK1(800bp,mig1bsΔ3)-mVenusNB	FY4	pAL764c (pAL259m)
Fig. S9	yAL758	HOΔ::pHXK1(800bp,mig1bsΔ4)-mVenusNB	FY4	pAL765c (pAL259m)
Fig. S9	yAL759	HOΔ::pHXK1(800bp,mig1bsΔ5)-mVenusNB	FY4	pAL766c (pAL259m)
Fig. 6,S9	yAL760	HOΔ::pHXK1(800bp,mig1bsΔ6)-mVenusNB	FY4	pAL767c (pAL259m)
Fig. 5	yAL763	HOΔ::pHXK1-mVenusNB (2,0) STD1Δ MTH1Δ	yAL693.1	BD27/BD28 (pAL272m, pAL662g)
Fig. 2	yAL776	HOΔ::pTDH3-FLII12Pglu(ECFP-Citrine) HXK2Δ HXK1Δ AGA1Δ::pMYO2-rtTA-pTetO7-HXK1-mScarlet-I	yAL464.1	pAL728c (pAL272m, pAL023g)
Fig. 2	yAL777	HOΔ::pTDH3-FLII12Pglu(ECFP-Citrine) HXK2Δ HXK1Δ AGA1Δ::pMYO2-rtTA-pTetO7-HXK2-mScarlet-I	yAL465.1	pAL728c (pAL272m, pAL023g)
-	yAL778	HOΔ::pTDH3-FLII12Pglu(ECFP-Citrine) MAL63_c9 HXT1-7Δ	yAL665.1	pAL728c (pAL272m, pAL023g, YPGAL)
Fig. 2	yAL779	HOΔ::pTDH3-FLII12Pglu(ECFP-Citrine) MAL63_c9 HXT1-7Δ AGA1Δ::pMYO2-rtTA-pTetO7-HXT1-mScarlet-I	yAL778.1	pAL594c PCR BB53/BB54 (pAL705m, YPGAL)
Fig. 2	yAL780	HOΔ::pTDH3-FLII12Pglu(ECFP-Citrine) MAL63_c9 HXT1-7Δ AGA1Δ::pMYO2-rtTA-pTetO7-HXT3-mScarlet-I	yAL778.1	pAL595c PCR BB53/BB54 (pAL705m, YPGAL)
Fig. 2	yAL781	HOΔ::pTDH3-FLII12Pglu(ECFP-Citrine) MAL63_c9 HXT1-7Δ AGA1Δ::pMYO2-rtTA-pTetO7-HXT7-mScarlet-I	yAL778.1	pAL596c PCR BB53/BB54 (pAL705m, YPGAL)
Fig. S9	yAL790	HOΔ::pHXK1(800bp,mig1bsΔ7)-mVenusNB	FY4	pAL784c (pAL259m)
Fig. S9	yAL791	HOΔ::pHXK1(800bp,mig1bsΔ8)-mVenusNB	FY4	pAL785c (pAL259m)
Fig. S9	yAL792	HOΔ::pHXK1(800bp,mig1bsΔ9)-mVenusNB	FY4	pAL786c (pAL259m)
Fig. S9	yAL793	HOΔ::pHXK1(800bp,mig1bsΔ10)-mVenusNB	FY4	pAL787c (pAL259m)
Fig. S9	yAL794	HOΔ::pHXK1(800bp,mig1bsΔ11)-mVenusNB	FY4	pAL788c (pAL259m)
Fig. S9	yAL795	HOΔ::pHXK1(800bp,mig1bsΔ12)-mVenusNB	FY4	pAL789c (pAL259m)
Fig. 3,5	yAL808	HOΔ::pHXK1-mVenusNB MAL63_c9 SNF3Δ RGT2Δ MTH1Δ	yAL498.1	BD27/BD28 (pAL272m, pAL662g)
Fig. 3,5	yAL814	HOΔ::pHXK1-mVenusNB MAL63_c9 SNF3Δ RGT2Δ MTH1Δ STD1Δ	yAL808.2	BD29/BD30 (pAL081m, pAL641g)
Fig. 5	yAL817	HOΔ::pHXK1-mVenusNB MAL63_c9 SNF3Δ RGT2Δ MTH1Δ STD1Δ GPR1Δ	yAL814.1	AX39/AX40 (pAL272m, pAL510g)
-	yAL823	HXK1Δ HXK2Δ	yAL358.1	pAL274c (pAL081m, pAL565g)
Fig. 3,5	yAL824	HOΔ::pHXK1-mVenusNB (2,2) GPR1Δ GPB1Δ	yAL627.1	BD45/BD46 (pAL081m, pAL671g)
Fig. 3,5	yAL825	HOΔ::pHXK1-mVenusNB (2,2) GPR1Δ GPB2Δ	yAL627.1	BD47/BD48 (pAL081m, pAL672g)
Fig. 3,5	yAL826	HOΔ::pHXK1-mVenusNB MAL63_c9 SNF3Δ RGT2Δ MTH1Δ STD1Δ GPR1Δ GPB1Δ	yAL817.1	BD45/BD46 (pAL081m or pAL272m, pAL671g)
-	yAL832	HXK1Δ HXK2Δ AGA1Δ::pMYO2-rtTA-pTetO7-HXK2-mCherry-L	yAL823.1	pAL832c (pAL704m)
Fig. 6	yAL834	HOΔ::pFEC-mVenusNB	FY4	pAL833c (pAL259m)
Fig. 6,7,S10	yAL835	HOΔ::pFECmig1bs-mVenusNB	FY4	pAL834c (pAL259m)
Fig. 6	yAL836	HOΔ::pFECmig1bsdel-mVenusNB	FY4	pAL835c (pAL259m)
Fig. 5	yAL885	HOΔ::pHXK1-mVenusNB (0,2) SNF1Δ::SNF1(G53R)	yAL631.1	pAL876p (pAL272m, pAL813g)
Fig. 5	yAL886	HOΔ::pHXK1-mVenusNB (0,2) SNF1Δ REG1Δ	yAL631.1	BD13/BD14 (pAL272m, pAL655g)
Fig. 5	yAL887	HOΔ::pHXK1-mVenusNB (1,1) SNF4Δ REG1Δ	yAL632.1	BD13/BD14 (pAL272m, pAL655g)
Fig. 5	yAL888	HOΔ::pHXK1-mVenusNB (0,1) SAK1Δ REG1Δ	yAL686.1	BD13/BD14 (pAL272m, pAL655g)
Fig. 5	yAL890	HOΔ::pHXK1-mVenusNB (1,2) RAS2Δ::RAS2(G19V)	yAL698.1	pAL821p (pAL272m, pAL814g)
Fig. 5	yAL892	HOΔ::pHXK1-mVenusNB (0,1) GPB2Δ GPB1Δ	yAL702.2	BD45/BD46 (pAL272m, pAL671g)
Fig. 5	yAL893	HOΔ::pHXK1-mVenusNB (2,2) GPR1Δ GPB2Δ GPB1Δ	yAL825.2	BD45/BD46 (pAL272m, pAL671g)
Fig. 5	yAL894	HOΔ::pHXK1-mVenusNB (1,1) GPA2Δ GPB1Δ	yAL696.2	BD45/BD46 (pAL272m, pAL671g)
Fig. 5	yAL895	HOΔ::pHXK1-mVenusNB (1,1) GPA2Δ GPB2Δ	yAL696.2	BD47/BD48 (pAL272m, pAL672g)
-	yAL913	HOΔ::pHXK1-mCherry AGA2Δ::pACT1-NLS(BPSV40)-mTagBFP2	yAL735.1	pAL333c (pAL081m, pAL147g)
-	yAL918	HOΔ::pFECmig1bs-mVenusNB MIG1Δ	yAL835.1	AO16/AO17 (pAL081m, pAL219g)
-	yAL919	HOΔ::pFECmig1bs-mVenusNB SNF1Δ	yAL835.1	BA38/BA39 (pAL081m, pAL571g)
Fig. 5	yAL926	HOΔ::pHXK1-mVenusNB (2,1) TPK1Δ	yAL609.1	BL01/BL02 (pAL272m, pAL877g)
Fig. 5	yAL928	HOΔ::pHXK1-mVenusNB (2,2) TPK3Δ	yAL611.1	BL05/BL06 (pAL272m, pAL879g)
Fig. 5	yAL929	HOΔ::pHXK1-mVenusNB (1,0) YAK1Δ	yAL604.1	BL07/BL08 (pAL272m, pAL863g)
Fig. 5	yAL930	HOΔ::pHXK1-mVenusNB (2,0) MSN2Δ	yAL605.1	BL09/BL10 (pAL272m, pAL864g)
Fig. 5	yAL931	HOΔ::pHXK1-mVenusNB (0,1) MSN4Δ	yAL606.1	BL11/BL12 (pAL272m, pAL866g)
Fig. 5	yAL932	HOΔ::pHXK1-mVenusNB (0,2) MSN5Δ	yAL607.1	BL13/BL14 (pAL272m, pAL867g)
Fig. 5	yAL933	HOΔ::pHXK1-mVenusNB (1,1) BMH1Δ	yAL608.1	BL15/BL16 (pAL272m, pAL880g)
Fig. 5	yAL934	HOΔ::pHXK1-mVenusNB (2,1) BMH2Δ	yAL609.1	BL48/BL49 (pAL272m, pAL888g)
Fig. 7	yAL939	HOΔ::pHXK1-mCherry AGA2Δ::pACT1-NLS(BPSV40)-mTagBFP2 MIG1-mNeonGreen	yAL913.1	pAL598c PCR AR17/BB45 (pAL272m, pAL217g)
Fig. 6	yAL947	HOΔ::pFECmig1bs-mVenusNB HXK1Δ HXK2Δ AGA1Δ::pMYO2-rtTA-pTetO7-HXK2-mCherry-L	yAL832.1	pAL834c (pAL259m)
Fig. 6	yAL948	HOΔ::pFECmig1bsdel-mVenusNB HXK1Δ HXK2Δ AGA1Δ::pMYO2-rtTA-pTetO7-HXK2-mCherry-L	yAL832.1	pAL835c (pAL259m)
-	yAL965	HOΔ::pFECmig1bs-mVenusNB MIG1Δ MIG2Δ	yAL918.1	AX80/AX81 (pAL081m, pAL518g)
Fig. 7, S10	yAL966	HOΔ::pFECmig1bs-mVenusNB MIG2Δ SNF1Δ	yAL919.1	AX80/AX81 (pAL272m, pAL518g)
Fig. 5	yAL969	HOΔ::pHXK1-mVenusNB (0,1) MSN4Δ MSN2Δ	yAL931.1	BL09/BL10 (pAL081m, pAL864g)
Fig. 7	yAL1010	HOΔ::pHXK1-mCherry AGA2Δ::pACT1-NLS(BPSV40)-mTagBFP2 MIG1-mNeonGreen MSN5Δ	yAL939.1	BL13/BL14 (pAL081m, pAL867g)
-	yAL1015	HOΔ::pFECmig1bs-mVenusNB MIG1Δ::MIG1(S222A S278A S310A S311A T380A S381A)	yAL918.1	BM3726 PCR BK68/BK69 (pAL272m, pAL781g)
Fig. 7, S10	yAL1044	HOΔ::pFECmig1bs-mVenusNB MIG1Δ::MIG1(S222A S278A S310A S311A T380A S381A) MIG2Δ	yAL1015.1	AX80/AX81 (pAL081m, pAL518g)
Fig. 7, S10	yAL1045	HOΔ::pFECmig1bs-mVenusNB MIG2Δ SNF1Δ REG1Δ	yAL966.1	BD13/BD14 (pAL081m, pAL655g)
Fig. 7, S10	yAL1046	HOΔ::pFECmig1bs-mVenusNB MIG2Δ SNF1Δ PDE2Δ	yAL966.1	BD59/BD60 (pAL081m, pAL678g)
Fig. 7, S10	yAL1047	HOΔ::pFECmig1bs-mVenusNB MIG2Δ SNF1Δ RAS2Δ	yAL966.1	BD39/BD40 (pAL081m, pAL668g)
Fig. 7	yAL1089	HOΔ::pZif268bs3-yEmVenus AGA1Δ::pSWI5-Zif268.dbd-MIG1(481-504)-mScarlet-I	yAL570.1	pAL1000c (pAL705m)
Fig. 7	yAL1093	HOΔ::pFECmig1bs-mVenusNB MIG1Δ::MIG1(124-480Δ)-mScarlet-I MIG2Δ	yAL965.1	pAL997c (pAL272m, pAL781g)
Fig. 7	yAL1094	HOΔ::pFECmig1bs-mVenusNB MIG1Δ::MIG1(217-480Δ)-mScarlet-I MIG2Δ	yAL965.1	pAL998c (pAL272m, pAL781g)
Fig. 7	yAL1102	HOΔ::pFECmig1bs-mVenusNB MIG1Δ::MIG1-mScarlet-I MIG2Δ	yAL965.1	pAL1016c (pAL272m, pAL781g)
-	yAL1116	HOΔ::pFECmig1bs-mVenusNB MIG1Δ MIG2Δ MIG3Δ	yAL965.1	BD11/BD12 (pAL272m, pAL654g)
Fig. 7	yAL1126	HOΔ::pFECmig1bs-mVenusNB MIG1Δ::MIG1(286-480Δ)-mScarlet-I MIG2Δ	yAL965.1	pAL1036c (pAL272m, pAL781g)
Fig. 7	yAL1130	HOΔ::pFECmig1bs-mVenusNB MIG1Δ::MIG1(490-504Δ)-mScarlet-I MIG2Δ	yAL965.1	pAL1040c (pAL272m, pAL781g)
-	yAL1151	AGA2Δ::pACT1-NLS(BPSV40)-mTagBFP2 AGA1Δ::pACT1-mNeonGreen-GAP1(572-602)	yAL237.1	pAL1055c (pAL081m, pAL146g)
Fig. S3	yAL1177	AGA2Δ::pACT1-NLS(BPSV40)-mTagBFP2 AGA1Δ::pACT1-mNeonGreen-GAP1(572-602) HOΔ::pTDH3-mCherry-L	yAL1151.1	pAL249c (pAL272m, pAL023g)
Fig. 7	yAL1238	HOΔ::pFECmig1bs-mVenusNB MIG1Δ::MIG1(124-150Δ)-mScarlet-I MIG2Δ MIG3Δ	yAL1116.3	pAL1029c (pAL1064m)
Fig. 7	yAL1239	HOΔ::pFECmig1bs-mVenusNB MIG1Δ::MIG1(151-176Δ)-mScarlet-I MIG2Δ MIG3Δ	yAL1116.3	pAL1030c (pAL1064m)
Fig. 7	yAL1240	HOΔ::pFECmig1bs-mVenusNB MIG1Δ::MIG1(177-195Δ)-mScarlet-I MIG2Δ MIG3Δ	yAL1116.3	pAL1031c (pAL1064m)
Fig. 7	yAL1241	HOΔ::pFECmig1bs-mVenusNB MIG1Δ::MIG1(196-215Δ)-mScarlet-I MIG2Δ MIG3Δ	yAL1116.3	pAL1032c (pAL1064m)
Fig. 7	yAL1242	HOΔ::pFECmig1bs-mVenusNB MIG1Δ::MIG1(216-241Δ)-mScarlet-I MIG2Δ MIG3Δ	yAL1116.3	pAL1018c (pAL1064m)
Fig. 7	yAL1243	HOΔ::pFECmig1bs-mVenusNB MIG1Δ::MIG1(242-260Δ)-mScarlet-I MIG2Δ MIG3Δ	yAL1116.3	pAL1019c (pAL1064m)
Fig. 7	yAL1244	HOΔ::pFECmig1bs-mVenusNB MIG1Δ::MIG1(261-270Δ)-mScarlet-I MIG2Δ MIG3Δ	yAL1116.3	pAL1037c (pAL1064m)
Fig. 7	yAL1245	HOΔ::pFECmig1bs-mVenusNB MIG1Δ::MIG1(271-285Δ)-mScarlet-I MIG2Δ MIG3Δ	yAL1116.3	pAL1038c (pAL1064m)
Fig. 7	yAL1246	HOΔ::pFECmig1bs-mVenusNB MIG1Δ::MIG1(286-303Δ)-mScarlet-I MIG2Δ MIG3Δ	yAL1116.3	pAL1021c (pAL1064m)
Fig. 7	yAL1247	HOΔ::pFECmig1bs-mVenusNB MIG1Δ::MIG1(304-321Δ)-mScarlet-I MIG2Δ MIG3Δ	yAL1116.3	pAL1022c (pAL1064m)
Fig. 7	yAL1248	HOΔ::pFECmig1bs-mVenusNB MIG1Δ::MIG1(322-351Δ)-mScarlet-I MIG2Δ MIG3Δ	yAL1116.3	pAL1023c (pAL1064m)
Fig. 7	yAL1249	HOΔ::pFECmig1bs-mVenusNB MIG1Δ::MIG1(352-386Δ)-mScarlet-I MIG2Δ MIG3Δ	yAL1116.3	pAL1024c (pAL1064m)
Fig. 7	yAL1250	HOΔ::pFECmig1bs-mVenusNB MIG1Δ::MIG1(387-405Δ)-mScarlet-I MIG2Δ MIG3Δ	yAL1116.3	pAL1025c (pAL1064m)
Fig. 7	yAL1251	HOΔ::pFECmig1bs-mVenusNB MIG1Δ::MIG1(406-427Δ)-mScarlet-I MIG2Δ MIG3Δ	yAL1116.3	pAL1026c (pAL1064m)
Fig. 7	yAL1252	HOΔ::pFECmig1bs-mVenusNB MIG1Δ::MIG1(428-457Δ)-mScarlet-I MIG2Δ MIG3Δ	yAL1116.3	pAL1027c (pAL1064m)
Fig. 7	yAL1253	HOΔ::pFECmig1bs-mVenusNB MIG1Δ::MIG1(458-480Δ)-mScarlet-I MIG2Δ MIG3Δ	yAL1116.3	pAL1028c (pAL1064m)
Fig. 7	yAL1254	HOΔ::pFECmig1bs-mVenusNB MIG1Δ::MIG1(481-489Δ)-mScarlet-I MIG2Δ MIG3Δ	yAL1116.3	pAL1039c (pAL1064m)
Fig. 7	yAL1255	HOΔ::pFECmig1bs-mVenusNB MIG1Δ::MIG1(490-504Δ)-mScarlet-I MIG2Δ MIG3Δ	yAL1116.3	pAL1040c (pAL1064m)
Fig. 7	yAL1256	HOΔ::pFECmig1bs-mVenusNB MIG1Δ::MIG1-mScarlet-I MIG2Δ MIG3Δ	yAL1116.3	pAL1016c (pAL1064m)
Fig. 7	yAL1271	HOΔ::pZif268bs3-mVenus AGA1Δ::pSWI5-Zif268.dbd-MIG1(124-504)-mScarlet-I	yAL570.1	pAL1129c (pAL272m, pAL146g)
