## Supplementary material for "Glucose repression of *HXK1* is glucose flux-dependent via non-canonical regulation of Mig1": Table S2

### Sheet: Plasmids
Category	ID	Name	Description	Notes
Key Part Plasmid
Placeholder	pAL054p	2_XXX	2, BbsI-RFPplaceholder
Placeholder	pAL055p	3_XXX-link(GDGAGS)	3, BbsI-RFPplaceholder-link(GDGAGS)
Placeholder	pAL082p	34a_XXX	34a, BbsI-RFPplaceholder
Promoter	pAL051p	2_pTDH3(673bp)	2, pTDH3(673bp)
Promoter	pAL096p	2_pMYO2	2, pMYO2(500bp)
Promoter	pAL097p	2_pSWI5	2, pSWI5(400bp)
Promoter	pAL180p	2_pACT1	2, pACT1(660bp)
Promoter	pAL182p	2_pTEF2(490bp)	2, pTEF2(490bp)
Promoter	pAL187p	2_pRPL8B(400bp)	2, pRPL8B(400bp)
Terminator	pAL137p	4b_tADH1(180bp)	4b, tADH1(180bp)
Fluorescent Protein	pAL149p	34a_mScarlet-I	34a, mScarlet-I
Fluorescent Protein	pAL175p	34a_mTagBFP2	34a, mTagBFP2
Fluorescent Protein	pAL196p	34a_mCherry-L	34a, mCherry-L
Fluorescent Protein	pAL246p	34a_mTurquoise2	34a, mTurquoise2
Fluorescent Protein	pAL247p	34a_mVenusNB	34a, mVenusNB
Fluorescent Protein	pAL368p	34a_mNeonGreen	34a, mNeonGreen
Fluorescent Protein	pAL724p	34a_ECFP	34a, ECFP
Fluorescent Protein	pAL725p	34a_Citrine	34a, Citrine
Selection Marker	pAL025p	6_Spacer	6, Spacer
Selection Marker	pAL148p	6_NatR	6, NatR
Selection Marker	pAL255p	6_KanRS	6, KanR-Split
Selection Marker	pAL624p	6_NatRS	6, natNT2-Split
Selection Marker	pAL625p	6_HygRS	6, hphNT1-Split
Integration Homology	pAL030p	7_HO-R	7, HO-R
Integration Homology	pAL033p	8b_HO-L	8b, HO-L
Integration Homology	pAL158p	7_AGA1-R	7, AGA1-R
Integration Homology	pAL159p	8b_AGA1-L	8b, AGA1-L
Integration Homology	pAL314p	7_AGA2-R	7, AGA2-R
Integration Homology	pAL315p	8b_AGA2-L	8b, AGA2-L
Key Backbone Plasmid
Golden Gate Backbone	pWS082	sgRNA Entry Plasmid	From Tom Ellis lab. Addgene #90516
Golden Gate Backbone	pAL258m	2µ-KanRS-Cas9-GFPdr(1E)	2µ-KanR-Split-pRPL18B-Cas9-tPGK1-GFPdropout(1E)
Gibson Backbone	pAL087c	HO-pTDH3-XXX-tADH1	HO-pTDH3(673bp)-XXX-tADH1(YTK)-ConLS-ConR1
Gibson Backbone	pAL225c	AGA1-pTDH3-XXX-mScarlet-I-tTDH1	AGA1-pTDH3(673bp)-XXX-mScarlet-I-tTDH1-ConL4-ConR5
Gibson Backbone	pAL264c	AGA1-rtTA-pTetO7-XXX-tTDH1	AGA1-pMYO2-rtTA2S-M2-tADH1(180bp)-pTetO7-XXX-tTDH1
Gibson Backbone	pAL265c	AGA1-rtTA-pTetO7-XXX-mScarlet-I-tTDH1	AGA1-pMYO2-rtTA2S-M2-tADH1(180bp)-pTetO7-XXX-mScarlet-I-tTDH1
Gibson Backbone	pAL285c	HO-pXXX-mVenusNB-tADH1	HO-pXXX-mVenusNB-tADH1(180bp)-ConLS-ConR1
Gibson Backbone	pAL722c	HO-pXXX-mCherry-L-tADH1	HO-pXXX-mCherry-L-tADH1(180bp)-ConLS-ConR1
Cas9 and I-SceI Plasmid
Gap Repair Cas9 Plasmid	pAL024m	2µ-KanR-Cas9	2µ-KanR-pRPL18B-Cas9-tPGK1-GapRepair
Gap Repair Cas9 Plasmid	pAL272m	2µ-NatR-Cas9	2µ-NatR-pRPL18B-Cas9-tPGK1-GapRepair
Gap Repair Cas9 Plasmid	pAL081m	2µ-HygR-Cas9	2µ-HygRpRPL18B-Cas9-tPGK1-GapRepair
Cas9-sgRNA Plasmid	pAL259m	2µ-KanRS-Cas9-sgRNA-HO	2µ-KanR-Split-pRPL18B-Cas9-tPGK1-sgRNA-HO
Cas9-sgRNA Plasmid	pAL277m	2µ-KanRS-Cas9-sgRNA-AGA1	2µ-KanR-Split-pRPL18B-Cas9-tPGK1-sgRNA-AGA1
Cas9-sgRNA Plasmid	pAL290m	2µ-KanRS-Cas9-sgRNA-HXT3-HXT6/7	2µ-KanR-Split-pRPL18B-Cas9-tPGK1-sgRNA-HXT3-sgRNA-HXT6/7
Cas9-sgRNA Plasmid	pAL623m	2µ-KanRS-Cas9-sgRNA-AGA2	2u-KanR-Split-pRPL18B-Cas9-tPGK1-sgRNA-AGA2
Cas9-sgRNA Plasmid	pAL704m	2µ-NatRS-Cas9-sgRNA-AGA1	2µ-NatR-Split-pRPL18B-Cas9-tPGK1-sgRNA-AGA1
Cas9-sgRNA Plasmid	pAL705m	2µ-HygRS-Cas9-sgRNA-AGA1	2µ-HygR-Split-pRPL18B-Cas9-tPGK1-sgRNA-AGA1
Cas9-sgRNA Plasmid	pAL1064m	2µ-NatRS-Cas9-sgRNA-MIG1-del-bc	2µ-NatR-Split-pRPL18B-Cas9-tPGK1-sgRNA-MIG1-del-bc
I-SceI Plasmid	pAL341c	CEN-KanRS-pTEF2-I-SceI	CEN6/ARS4-KanR-Split-pTEF2(490bp)-I-SceI-tPGK1
sgRNA Plasmid
Gap Repair sgRNA Plasmid	pAL023g	sgRNA-HO	Target: GCTCCAGCATTATAGCATGC
Gap Repair sgRNA Plasmid	pAL146g	sgRNA-AGA1	Target: GCACGTTTCAAGTCAAAACG
Gap Repair sgRNA Plasmid	pAL147g	sgRNA-AGA2	Target: CCTTAATTAAGCTTTAGATG
Gap Repair sgRNA Plasmid	pAL203g	sgRNA-GLK1	Target: AACTTGTCACGCAACTCCTG
Gap Repair sgRNA Plasmid	pAL204g	sgRNA-HXK1	Target: GTCGTGTTGGTCAAGTTGAG
Gap Repair sgRNA Plasmid	pAL205g	sgRNA-HXK2	Target: GTTGTCTTAGTCAAGTTGGG
Gap Repair sgRNA Plasmid	pAL207g	sgRNA-HXT2	Target: ATAATACCCATAATCACACG
Gap Repair sgRNA Plasmid	pAL210g	sgRNA-HXT5	Target: CAGTAGCAGACCCTTCCAAG
Gap Repair sgRNA Plasmid	pAL217g	sgRNA-MIG1_C	Target: CAGCGTATCAGTCCATGTGT
Gap Repair sgRNA Plasmid	pAL219g	sgRNA-MIG1	Target: ATAACAGTGTTGGAATAACG
Gap Repair sgRNA Plasmid	pAL220g	sgRNA-RGT2	Target: GACATCACATTCGATCGCAG
Gap Repair sgRNA Plasmid	pAL221g	sgRNA-SNF3	Target: GAACCCCTACGAGCTTGCAG
Gap Repair sgRNA Plasmid	pAL344g	sgRNA-tSIR1-pFLO10	Target: CCATTTCTTATGCAATACAA
Gap Repair sgRNA Plasmid	pAL495g	sgRNA-HXK1_v2	Target: GCAAGAATTGCTAAACACCA
Gap Repair sgRNA Plasmid	pAL496g	sgRNA-HXK2_v2	Target: GCAACATTGGAACAACATCG
Gap Repair sgRNA Plasmid	pAL510g	sgRNA-GPR1	Target: AGATCGGGAAATATGGAGGG
Gap Repair sgRNA Plasmid	pAL518g	sgRNA-MIG2	Target: TGCAGGCTGGAAAGATGCAG
Gap Repair sgRNA Plasmid	pAL565g	sgRNA-mVenusNB	Target: AGAGCCGAAGTTAAGTTCGA
Gap Repair sgRNA Plasmid	pAL568g	sgRNA-SIP1	Target: AGACGTAAATGACACTACGT
Gap Repair sgRNA Plasmid	pAL569g	sgRNA-SIP2	Target: AGACGGGTCAGTAAACACGG
Gap Repair sgRNA Plasmid	pAL570g	sgRNA-GAL83	Target: GACATCACTTGGCAACAGGG
Gap Repair sgRNA Plasmid	pAL571g	sgRNA-SNF1	Target: CAGGCCCAGAAGTGGACGTG
Gap Repair sgRNA Plasmid	pAL572g	sgRNA-SNF4	Target: GTCATTCAGATGCTTACCCA
Gap Repair sgRNA Plasmid	pAL641g	sgRNA-STD1_C	Target: ATTTACTAGGACATTCCATC
Gap Repair sgRNA Plasmid	pAL654g	sgRNA-MIG3	Target: TGTTACGTATGATGACACCG
Gap Repair sgRNA Plasmid	pAL655g	sgRNA-REG1	Target: TAGCTATCATTATCCGCCGG
Gap Repair sgRNA Plasmid	pAL656g	sgRNA-SAK1	Target: CAAATTCGATGATAAACACG
Gap Repair sgRNA Plasmid	pAL657g	sgRNA-ELM1	Target: ACCTTCGATACATATCGACG
Gap Repair sgRNA Plasmid	pAL658g	sgRNA-TOS3	Target: TACTCACTTTCCAACAGTCG
Gap Repair sgRNA Plasmid	pAL659g	sgRNA-TDA1	Target: AGACAAGTATGGTTGTCCGG
Gap Repair sgRNA Plasmid	pAL660g	sgRNA-YCK1	Target: GGCCGAAGTAGTACGCGTAG
Gap Repair sgRNA Plasmid	pAL661g	sgRNA-YCK2	Target: GTCTCCCAATCCAATTTGGT
Gap Repair sgRNA Plasmid	pAL662g	sgRNA-MTH1	Target: CCATTCGGATCTGTACATGG
Gap Repair sgRNA Plasmid	pAL665g	sgRNA-RGT1	Target: GTTCACTACAGCCACGGCAA
Gap Repair sgRNA Plasmid	pAL666g	sgRNA-GPA2	Target: GAAATGCCCAATAACTACAC
Gap Repair sgRNA Plasmid	pAL667g	sgRNA-RAS1	Target: AGGTGACGGAATAGACCAGT
Gap Repair sgRNA Plasmid	pAL668g	sgRNA-RAS2	Target: TCTCAAGATACAAAAGGGAG
Gap Repair sgRNA Plasmid	pAL669g	sgRNA-BCY1	Target: TGGGTCCTCGTTCACAAAGG
Gap Repair sgRNA Plasmid	pAL670g	sgRNA-RGS2	Target: CGAGCTGGTAGTGTTGAGTG
Gap Repair sgRNA Plasmid	pAL671g	sgRNA-GPB1	Target: TCGATAAGCCCATATCGCCA
Gap Repair sgRNA Plasmid	pAL672g	sgRNA-GPB2	Target: GTAGCAGCATCACTTCCGGG
Gap Repair sgRNA Plasmid	pAL674g	sgRNA-SDC25	Target: ACAGCCAAGTCAAATTACCG
Gap Repair sgRNA Plasmid	pAL675g	sgRNA-IRA1	Target: CTTGACGAGAGGACTGAGAG
Gap Repair sgRNA Plasmid	pAL676g	sgRNA-IRA2	Target: TAAAAACACGAAAGACCCAG
Gap Repair sgRNA Plasmid	pAL677g	sgRNA-PDE1	Target: AGGCGTCAAGACTGGCGCGC
Gap Repair sgRNA Plasmid	pAL678g	sgRNA-PDE2	Target: ATATGTACACAATCGCCATG
Gap Repair sgRNA Plasmid	pAL781g	sgRNA-MIG1-del-bc	Target: GCCAACCAAAGACTGTACGA
Gap Repair sgRNA Plasmid	pAL813g	sgRNA-SNF1-del-bc	Target: AACGTGAAGTTTCTCGACAA
Gap Repair sgRNA Plasmid	pAL814g	sgRNA-RAS2-del-bc	Target: AAAAGAGATTTAGAGTCTGG
Gap Repair sgRNA Plasmid	pAL863g	sgRNA-YAK1	Target: CCCGGTAAAGACGATCCTGG
Gap Repair sgRNA Plasmid	pAL864g	sgRNA-MSN2	Target: AAGCTGTTATCGGTAGTGGA
Gap Repair sgRNA Plasmid	pAL866g	sgRNA-MSN4	Target: CGACGCAAGAAGATACAGCG
Gap Repair sgRNA Plasmid	pAL867g	sgRNA-MSN5	Target: TGAGGGTAAAGAGCTGAAGT
Gap Repair sgRNA Plasmid	pAL877g	sgRNA-TPK1_v2	Target: AAGTCTGTAGAAAAAGAGGG
Gap Repair sgRNA Plasmid	pAL879g	sgRNA-TPK3_v2	Target: GTTTCTTCCATTTATCTCCA
Gap Repair sgRNA Plasmid	pAL880g	sgRNA-BMH1	Target: CTTTGGTGCTTCACCTTCGG
Gap Repair sgRNA Plasmid	pAL888g	sgRNA-BMH2	Target: TCTCAGCGCTCTTATTTGGT
Integrative Plasmid or PCR Template
	BM3726	GFP-MIG1(S222A S278A S310A S311A T380A S381A)	From Mark Johnston lab. doi:10.1016/s0960-9822(99)80503-x
	pAL065c	HO-pGAL1-yEmVenus	HO-pGAL1(465bp)-yEmVenus-tADH1
	pAL098c	HO-pTDH3-FLIPglu-600μΔ13	HO-pTDH3(673bp)-FLIPglu-600μΔ13-tADH1
	pAL099c	HO-pTDH3-FLII12Pglu-700μδ6	HO-pTDH3(673bp)-FLII12Pglu-700μδ6-tADH1
	pAL127c	HO-pZif268bs3-yEmVenus	HO-pZif268bs3-Core1-yEmVenus-tTDH1
	pAL168c	HO-pTDH3-mScarlet-I	HO-pTDH3(673bp)-mScarlet-I-tADH1
	pAL249c	HO-pTDH3-mVenusNB	HO-pTDH3-mVenusNB-tADH1(YTK)
	pAL273c	HO-pTDH3-FLII12Pglu(mTurq2-mVenusNB)	HO-pTDH3(673bp)-FLII12Pglu(mTurquoise2-mVenusNB)-tADH1(YTK)
	pAL274c	HO(-1255/1398)	HO(-1255/1398)
	pAL333c	AGA2-pACT1-NLS(BPSV40)-mTagBFP2	AGA2-pACT1(660bp)-NLS(BPSV40)-mTagBFP2-tENO1
	pAL346p	234_MAL63_c9	234, MAL63_c9
	pAL430c	HO-pHXK1(800bp)-mVenusNB	HO-pHXK1(800bp)-mVenusNB-tADH1(180bp)
	pAL435c	HO-pSUC2(670bp)-mVenusNB	HO-pSUC2(670bp)-mVenusNB-tADH1(180bp)
	pAL476c	AGA1-rtTA-pTetO7-HXK2-mScarlet-I	AGA1-pMYO2(500bp)-rtTA2S-M2-tADH1(180bp)-pTetO7-HXK2-mScarlet-I-tTDH1
	pAL503c	linker-mScarlet-I_N-hphNT1-mScarlet-C	linker-mScarlet-I_N(1-240bp)-tADH1(180bp)-hphNT1-I-SceI_site-mScarlet-I_C(457-699bp)
	pAL504p	mScarlet-I(41-656)	mScarlet-I(41-656)
	pAL511c	AGA1-pTDH3-HXK1-mScarlet-I	AGA1-pTDH3(673bp)-HXK1-mScarlet-I-tTDH1
	pAL512c	AGA1-pTDH3-HXK2-mScarlet-I	AGA1-pTDH3(673bp)-HXK2-mScarlet-I-tTDH1
	pAL515c	AGA1-rtTA-pTetO7-HXK1-mScarlet-I	AGA1-pMYO2(500bp)-rtTA2S-M2-tADH1(180bp)-pTetO7-HXK1-mScarlet-I-tTDH1
	pAL523c	AGA1-pTDH3-EcGlk-mScarlet-I	AGA1-pTDH3(673bp)-glk(E.coli)-mScarlet-I-tTDH1
	pAL581c	HO-pHXK1(800bp,mig1bsΔ1)-mVenusNB	HO-pHXK1(800bp,mig1bsΔ1)-mVenusNB-tADH1(180bp)
	pAL582c	HO-pHXK1(800bp,mig1bsΔ2)-mVenusNB	HO-pHXK1(800bp,mig1bsΔ2)-mVenusNB-tADH1(180bp)
	pAL583c	HO-pHXK1(704bp)-mVenusNB	HO-pHXK1(704bp)-mVenusNB-tADH1(180bp)
	pAL584c	HO-pHXK1(704bp,mig1bsΔ2)-mVenusNB	HO-pHXK1(704bp,mig1bsΔ2)-mVenusNB-tADH1(180bp)
	pAL594c	AGA1-rtTA-pTetO7-HXT1-mScarlet-I	AGA1-pMYO2(500bp)-rtTA2S-M2-tADH1(180bp)-pTetO7-HXT1-mScarlet-I-tTDH1
	pAL595c	AGA1-rtTA-pTetO7-HXT3-mScarlet-I (E coli strain won't grow)	AGA1-pMYO2(500bp)-rtTA2S-M2-tADH1(180bp)-pTetO7-HXT3-mScarlet-I-tTDH1	E. coli strain won't grow. PCR directly from Gibson assembly product
	pAL596c	AGA1-rtTA-pTetO7-HXT7-mScarlet-I (E coli strain won't grow)	AGA1-pMYO2(500bp)-rtTA2S-M2-tADH1(180bp)-pTetO7-HXT7-mScarlet-I-tTDH1	E. coli strain won't grow. PCR directly from Gibson assembly product
	pAL598c	HO-pTDH3-XXX-mNeonGreen-tADH1	HO-pTDH3(673bp)-XXX-mNeonGreen-tADH1(180bp)
	pAL611c	AGA2-pRPL8B-mTagBFP2	AGA2-pRPL8B(400bp)-mTagBFP2-tENO1
	pAL612c	AGA2-pTEF2-mTagBFP2	AGA2-pTEF2(490bp)-mTagBFP2-tENO1
	pAL615c	AGA2-pSWI5-mCherry-L	AGA2-pSWI5(500bp)-mCherry-L-tSSA1
	pAL616c	AGA2-pHTB2-mCherry-L	AGA2-pHTB2-mCherry-L-tSSA1
	pAL619m	AGA2-pRPL8B-mTagBFP2-pSWI5-mCherry-L	AGA2-pRPL8B-mTagBFP2-tENO1-pSWI5-mCherry-L-tSSA1
	pAL620m	AGA2-pTEF2-mTagBFP2-pSWI5-mCherry-L	AGA2-pTEF2(490bp)-mTagBFP2-tENO1-pSWI5-mCherry-L-tSSA1
	pAL621m	AGA2-pRPL8B-mTagBFP2-pHTB2-mCherry-L	AGA2-pRPL8B-mTagBFP2-tENO1-pHTB2-mCherry-L-tSSA1
	pAL622m	AGA2-pTEF2-mTagBFP2-pHTB2-mCherry-L	AGA2-pTEF2(490bp)-mTagBFP2-tENO1-pHTB2-mCherry-L-tSSA1
	pAL706c	HO-pTDH3-FLII12Pglu(mTurq2-mCitrine)	HO-pTDH3(673bp)-mglB12-mTurquoise2-mglB-mCitrine-tADH1(YTK)
	pAL707c	HO-pTDH3-FLII12Pglu(mTurq2-mYPet)	HO-pTDH3(673bp)-mglB12-mTurquoise2-mglB-mYPet-tADH1(YTK)
	pAL723c	HO-pHXK1(800bp)-mCherry-L	HO-pHXK1(800bp)-mCherry-L-tADH1(180bp)
	pAL728c	HO-pTDH3-FLII12Pglu(ECFP-Citrine)	HO-pTDH3(673bp)-mglB12-ECFP-mglB-Citrine-tADH1(YTK)
	pAL729c	HO-pTDH3-FLII12Pglu(ECFP-mCitrine)	HO-pTDH3(673bp)-mglB12-ECFP-mglB-mCitrine-tADH1(YTK)
	pAL734c	AGA1-pMYO2-HXK2-mScarlet-I	AGA1-pMYO2(500bp)-HXK2-mScarlet-I-tTDH1
	pAL735c	AGA1-pSAC6-HXK2-mScarlet-I	AGA1-pSAC6-HXK2-mScarlet-I-tTDH1
	pAL736c	AGA1-pRET2-HXK2-mScarlet-I	AGA1-pRET2-HXK2-mScarlet-I-tTDH1
	pAL737c	AGA1-pSWI5-HXK2-mScarlet-I	AGA1-pSWI5(400bp)-HXK2-mScarlet-I-tTDH1
	pAL738c	AGA1-pPAB1-HXK2-mScarlet-I	AGA1-pPAB1-HXK2-mScarlet-I-tTDH1
	pAL739c	AGA1-pRNR1-HXK2-mScarlet-I	AGA1-pRNR1-HXK2-mScarlet-I-tTDH1
	pAL740c	AGA1-pACT1-HXK2-mScarlet-I	AGA1-pACT1(660bp)-HXK2-mScarlet-I-tTDH1
	pAL741c	AGA1-pHTB2-HXK2-mScarlet-I	AGA1-pHTB2-HXK2-mScarlet-I-tTDH1
	pAL742c	AGA1-pHHF1-HXK2-mScarlet-I	AGA1-pHHF1-HXK2-mScarlet-I-tTDH1
	pAL743c	AGA1-pTEF2-HXK2-mScarlet-I	AGA1-pTEF2-HXK2-mScarlet-I-tTDH1
	pAL764c	HO-pHXK1(800bp,mig1bsΔ3)-mVenusNB	HO-pHXK1(800bp,mig1bsΔ3)-mVenusNB-tADH1(180bp)
	pAL765c	HO-pHXK1(800bp,mig1bsΔ4)-mVenusNB	HO-pHXK1(800bp,mig1bsΔ4)-mVenusNB-tADH1(180bp)
	pAL766c	HO-pHXK1(800bp,mig1bsΔ5)-mVenusNB	HO-pHXK1(800bp,mig1bsΔ5)-mVenusNB-tADH1(180bp)
	pAL767c	HO-pHXK1(800bp,mig1bsΔ6)-mVenusNB	HO-pHXK1(800bp,mig1bsΔ6)-mVenusNB-tADH1(180bp)
	pAL784c	HO-pHXK1(800bp,mig1bsΔ7)-mVenusNB	HO-pHXK1(800bp,mig1bsΔ7)-mVenusNB-tADH1(180bp)
	pAL785c	HO-pHXK1(800bp,mig1bsΔ8)-mVenusNB	HO-pHXK1(800bp,mig1bsΔ8)-mVenusNB-tADH1(180bp)
	pAL786c	HO-pHXK1(800bp,mig1bsΔ9)-mVenusNB	HO-pHXK1(800bp,mig1bsΔ9)-mVenusNB-tADH1(180bp)
	pAL787c	HO-pHXK1(800bp,mig1bsΔ10)-mVenusNB	HO-pHXK1(800bp,mig1bsΔ10)-mVenusNB-tADH1(180bp)
	pAL788c	HO-pHXK1(800bp,mig1bsΔ11)-mVenusNB	HO-pHXK1(800bp,mig1bsΔ11)-mVenusNB-tADH1(180bp)
	pAL789c	HO-pHXK1(800bp,mig1bsΔ12)-mVenusNB	HO-pHXK1(800bp,mig1bsΔ12)-mVenusNB-tADH1(180bp)
	pAL821p	RAS2(G19V)	RAS2(G19V,+/-70bp) (cut with PaqCI)
	pAL832c	AGA1-rtTA-pTetO7-HXK2-mCherry-L	AGA1-pMYO2(500bp)-rtTA2S-M2-tADH1(180bp)-pTetO7-HXK2-mCherry-L-tTDH1
	pAL833c	HO-pFEC-mVenusNB	HO-pUAS_FEC-Core1-mVenusNB-tADH1(180bp)
	pAL834c	HO-pFECmig1bs-mVenusNB	HO-pUAS_FEC-mig1bs(SUC2_A)-Core1-mVenusNB-tADH1(180bp)
	pAL835c	HO-pFECmig1bsdel-mVenusNB	HO-pUAS_FEC-mig1bsdel(SUC2_A)-Core1-mVenusNB-tADH1(180bp)
	pAL876p	SNF1(G53R)	SNF1(G53R, +/-70bp) (cut with BsaI)
	pAL997c	MIG1(124-480Δ)-mScarlet-I	pMIG1(140)-MIG1(124-480Δ)-mScarlet-I-tMIG1(40) (cut with PaqCI)
	pAL998c	MIG1(217-480Δ)-mScarlet-I	pMIG1(140)-MIG1(217-480Δ)-mScarlet-I-tMIG1(40) (cut with PaqCI)
	pAL1000c	AGA1-pSWI5-Zif268dbd-MIG1(481-504)-mScarlet-I	AGA1-pSWI5-Zif268dbd-MIG1(481-504)-mScarlet-I-tADH1(180bp)
	pAL1016c	MIG1-mScarlet-I	pMIG1(110)-MIG1-mScarlet-I-tMIG1(40) (cut with PaqCI)
	pAL1018c	MIG1(216-241Δ)-mScarlet-I	pMIG1(110)-MIG1(216-241Δ)-mScarlet-I-tMIG1(40) (cut with PaqCI)
	pAL1019c	MIG1(242-260Δ)-mScarlet-I	pMIG1(110)-MIG1(242-260Δ)-mScarlet-I-tMIG1(40) (cut with PaqCI)
	pAL1021c	MIG1(286-303Δ)-mScarlet-I	pMIG1(110)-MIG1(286-303Δ)-mScarlet-I-tMIG1(40) (cut with PaqCI)
	pAL1022c	MIG1(304-321Δ)-mScarlet-I	pMIG1(110)-MIG1(304-321Δ)-mScarlet-I-tMIG1(40) (cut with PaqCI)
	pAL1023c	MIG1(322-351Δ)-mScarlet-I	pMIG1(110)-MIG1(322-351Δ)-mScarlet-I-tMIG1(40) (cut with PaqCI)
	pAL1024c	MIG1(352-386Δ)-mScarlet-I	pMIG1(110)-MIG1(352-386Δ)-mScarlet-I-tMIG1(40) (cut with PaqCI)
	pAL1025c	MIG1(387-405Δ)-mScarlet-I	pMIG1(110)-MIG1(387-405Δ)-mScarlet-I-tMIG1(40) (cut with PaqCI)
	pAL1026c	MIG1(406-427Δ)-mScarlet-I	pMIG1(110)-MIG1(406-427Δ)-mScarlet-I-tMIG1(40) (cut with PaqCI)
	pAL1027c	MIG1(428-457Δ)-mScarlet-I	pMIG1(110)-MIG1(428-457Δ)-mScarlet-I-tMIG1(40) (cut with PaqCI)
	pAL1028c	MIG1(458-480Δ)-mScarlet-I	pMIG1(110)-MIG1(458-480Δ)-mScarlet-I-tMIG1(40) (cut with PaqCI)
	pAL1029c	MIG1(124-150Δ)-mScarlet-I	pMIG1(110)-MIG1(124-150Δ)-mScarlet-I-tMIG1(40) (cut with PaqCI)
	pAL1030c	MIG1(151-176Δ)-mScarlet-I	pMIG1(110)-MIG1(151-176Δ)-mScarlet-I-tMIG1(40) (cut with PaqCI)
	pAL1031c	MIG1(177-195Δ)-mScarlet-I	pMIG1(110)-MIG1(177-195Δ)-mScarlet-I-tMIG1(40) (cut with PaqCI)
	pAL1032c	MIG1(196-215Δ)-mScarlet-I	pMIG1(110)-MIG1(196-215Δ)-mScarlet-I-tMIG1(40) (cut with PaqCI)
	pAL1036c	MIG1(286-480Δ)-mScarlet-I	pMIG1(110)-MIG1(286-480Δ)-mScarlet-I-tMIG1(40) (cut with PaqCI)
	pAL1037c	MIG1(261-270Δ)-mScarlet-I	pMIG1(110)-MIG1(261-270Δ)-mScarlet-I-tMIG1(40) (cut with PaqCI)
	pAL1038c	MIG1(271-285Δ)-mScarlet-I	pMIG1(110)-MIG1(271-285Δ)-mScarlet-I-tMIG1(40) (cut with PaqCI)
	pAL1039c	MIG1(481-489Δ)-mScarlet-I	pMIG1(110)-MIG1(481-489Δ)-mScarlet-I-tMIG1(40) (cut with PaqCI)
	pAL1040c	MIG1(490-504Δ)-mScarlet-I	pMIG1(110)-MIG1(490-504Δ)-mScarlet-I-tMIG1(40) (cut with PaqCI)
	pAL1055c	AGA1-pACT1-mNeonGreen-GAP1(572-602)	AGA1-pACT1-mNeonGreen-GAP1(572-602)-tTDH1
	pAL1129c	AGA1-pSWI5-Zif268.dbd-MIG1(124-504)-mScarlet-I	AGA1-pSWI5-Zif268.dbd-MIG1(124-504)-mScarlet-I-tADH1(180bp)
