## Supplementary material for "Glucose repression of *HXK1* is glucose flux-dependent via non-canonical regulation of Mig1": Table S3

### Sheet: Key Oligos
ID	Name	Sequence
AO09	HXT6/7-del_R	AGAATTAGAGTACATTTCAAATGCACAAATTAGAGCGTGATCATGAATTAATAAAAGTGTTCGCAAATTACCTCGTCTTTCTAATGGTGC
AO10	GLK1del_F	ATCAGTGCCCAACTCAGCTTCCGTAAACCACAACACCACCACTAATACAACTCTATCATACACAAGATAAAACGGCAGAAATCAAAGTGG
AO11	GLK1del_R	GTGGGATACGTACACAAACCAAAAAAATGTAAAAAGATCACCACTTTGATTTCTGCCGTT
AO12	HXK1del_F	ACTCAATTAGAATTCTTTTCTTTTAATCAAACTCACCCAAACAACTCAATTAGAATACTGAAAAAATAAGAGCGAGTAAATACAGGGTGG
AO13	HXK1del_R	GGGAAAAACACATTTATATTTCATTACATTTTTTTCATTACCACCCTGTATTTACTCGCT
AO14	HXK2del_F	TTCGCTTTTTCTTTGAAAAGGTTGTAGGAATATAATTCTCCACACATAATAAGTACGCTAATTAAATAAAGCTCAACCTCATAAACGTGG
AO15	HXK2del_R	ACCTTCTTGTTGTTCAAACTTAATTTACAAATTAAGTTTACCACGTTTATGAGGTTGAGC
AO16	MIG1del_F	GCCATTTATTCTAGCTCGCTTGTAACTACACGAGAGTTGAGTATAGTGGAGACGACATACTACCATAGCCAACCAAAGACTGTACGACGG
AO17	MIG1del_R	GTTAATATTATTAATTCTTGTCTATTGTCTTTTGATTTATCTGCACCGCCAAAAACTTGTCAGCGTATCACCGTCGTACAGTCTTTGGTT
AO18	RGT2del_F	CAATAGTCTAAACCATCAAGTTGCACAGAAACCACTATATATATATGGAAATATCTCGAATATTGCTTGTCAACTAAGAAAGGAGTGCGG
AO19	RGT2del_R	TATAAGACCTCGAACGATCGTAAGATGCTATTGGTTTTTACCGCACTCCTTTCTTAGTTG
AO20	SNF3del_F	AAAAGTTTTACTGAGGACCTTTTTAAACAGAAGGATATGCCTTTGTTGGCATAGAAAGAAGAATTTATAATAAACGAACCTCCACAACGG
AO21	SNF3del_R	GTCCGCTTAATTAATACATCGAATAACATTAAATTAATTACCGTTGTGGAGGTTCGTTTA
AQ12	HXT3/6/7-del_F	ATAATTTTACTTAATAGCTTTTCATAAATAATAGAATCACAAACAAAATTTACATCTGAGTTAAACAATCGCACCATTAGAAAGACGAGG
AR17	MIG1-mEGFP_Tagging_F	CAAGAACTGGAAACATTACCACCCATAAGAAGTTTACCGTTGCCCTTCCCACACATGGACGGTGACGGTGCTGGA
AR19	HXT2-del-v2_F	TCTTATATTAGATTATAAGAACAACAAATTAAATTACAAAAAGACTTATAAAGCAACATATTCGGGCATAATATCAGCGG
AR20	HXT2-del-v2_R	GCCTTAAAAAAATCAGTGCTAGTTTAAGTATAATCTCTTACCGCTGATATTATGCCCGAA
AR21	HXT5-del_F	TAAAACCAGCAAAAAATATTATTTTTCTAGAAAAAAGAATATATTAGAGGTAAAGAAAGAGAGCGGACATAAAACTGTGG
AS26	tSIR1-MAL63_c9-pFLO10_F	AAGAGAGAGTGCTAGAATGTTT
AS27	tSIR1-MAL63_c9-pFLO10_R	AATGGAGAGATGTAAGTTAATTTCGTGCCTAAAATTCGCCATTTCTTATGCAATACAATCGCCAAATTGCACAAATTAT
AU74	HXK1-mEGFP-C-SWAT_F	CCGAAAAAAGAATTGCCGAAGGTAAGTCTCTTGGTATCATTGGCGCTGGTGACGGTGCTG
AU75	HXK1-mEGFP-C-SWAT_R	GGAGGGAAAAACACATTTATATTTCATTACATTTTTTTCATTACTTGTACAATTCGTCCA
AU76	HXK2-mEGFP-C-SWAT_F	CCCAAAAAAGAATTGCTGAAGGTAAGTCCGTTGGTATCATCGGTGCTGGTGACGGTGCTG
AU77	HXK2-mEGFP-C-SWAT_R	GGCACCTTCTTGTTGTTCAAACTTAATTTACAAATTAAGTTTACTTGTACAATTCGTCCA
AU78	GLK1-mEGFP-C-SWAT_F	CCAAGGATGGTTCCGGAGTGGGTGCCGCCTTGTGTGCGCTTGTAGCAGGTGACGGTGCTG
AU79	GLK1-mEGFP-C-SWAT_R	ACGGTGGGATACGTACACAAACCAAAAAAATGTAAAAAGATTACTTGTACAATTCGTCCA
AU80	EMI2-mEGFP-C-SWAT_F	CCAAAGATGGGTCCGGTGTTGGCGCAGCTTTGTGTGCTCTGGTGGCAGGTGACGGTGCTG
AU81	EMI2-mEGFP-C-SWAT_R	GAAAACAAACTAAAAATAAGCTGTTAAGAACAGATATGTTTTACTTGTACAATTCGTCCA
AX39	GPR1del_F	AAAAAAACGACAAACAAGTGATCCGAAGTGTGACGAATAAAGCAAACTCTCCAACTCAAAGGCGTAATACATCAGGAGGG
AX40	GPR1del_R	CTTACTTTCCATTTTCAAACATCGCGATACAAAAACTTTACCCTCCTGATGTATTACGCC
AX80	MIG2del_F	TTTAACTCACGCTAAGACTATTGACCTCGAGAACAAACAAAATAAAAATAAAAAAAGAGACCCCGTATCATATTCCCACA
AX81	MIG2del_R	AGAGGAAAAATGGTGAGATAAAAAGGGGCCGTAAAGGTTATGTGGGAATATGATACGGGG
AZ02	YLR446W-mEGFP_F	GCGCTGCAATAGCCACCTACTTGAACAAATCAGACAACCAAGTTCAAGGTGACGGTGCTG
AZ03	YLR446W-mEGFP_R	AAAAATAGATCGAGAAGATGGTAAGAAATGATGAAATATATTACTTGTACAATTCGTCCA
AZ17	HXT5-1-4-del_R	TTCCTTGAAGGAAGTCTATATTATTTAATTAACTGACCTACCACAGTTTTATGTCCGCTC
BA32	SIP1del_F	GCGTGTGGACTGACATCTTGGAAAGTTGAACTGTCATATTATATAGTTGTTGCAGCCGCCACGCCTTATCTACAAGAGGG
BA33	SIP1del_R	TTAATAGAGTTCGTGAGAATCATTGCGAATTGAGATTCTACCCTCTTGTAGATAAGGCGT
BA34	SIP2del_F	AATGAAAAGTATCTGAAATAATTGTGCTTTTGGAAGGGTACTGAGAGCAGTGAAGTTTCTAGTCTAAGTGTGTACGGTGG
BA35	SIP2del_R	TATATACAATACGCCTTTAAAAAGTAGGAATCCCGGATTACCACCGTACACACTTAGACT
BA36	GAL83del_F	AGCTACTATATTTTGTATAAGGTCGTTTCCTGCACAATAATAAATTATCTACACTGAAATGGTGAGATCCTACAACTGGG
BA37	GAL83del_R	ATCTAAAAAGATGTAGCTATAAGCTCTATAATCATATCTACCCAGTTGTAGGATCTCACC
BA38	SNF1del_F	GAAAGAAATAGAAGTTTTTTTTTGTAACAAGTTTTGCTACACTCCCTTAATAAAGTCAACGTGAAGTTTCTCGACAAGGG
BA39	SNF1del_R	AAAGGGAACTTCCATATCATTCTTTTACGTTCCACCATCACCCTTGTCGAGAAACTTCAC
BA40	SNF4del_F	CGTTAGCTAAACATCTTCTGCTGTGTTAGCATTAGGAGGAAGCGAAAAGGAAAATACATATCGACATCCAAACTGTGAGG
BA41	SNF4del_R	ATTTATAGTATGTACACAAAAATCTCATCGGCTCGTTTCACCTCACAGTTTGGATGTCGA
BB45	MIG1-mNeonGreen_R	TTGATTTATCTGCACCGCCAAAAACTTGTCAGCGTATTACTTGTATAATTCATCCATACC
BB53	AGA1-L_F	CCACAAGAAACAAACGAATC
BB54	AGA1-R_R	GATTGGACGATGTTGTACTC
BD11	MIG3del_F	AGTAGGTGCACATCGGCGATCCTTTTCTTAAATTCCATATCCCGGAAACATAACAGGAGG
BD12	MIG3del_R	TCAAGAACCCATTGTTATTTTCCTTCTTATATTCTATACGTTTTATTTACTGCTTGTTTACCTCCTGTTATGTTTCCGGG
BD13	REG1del_F	GCAAGCATATTGACGAAGACGAGATAAGAAAAATCCAAAATCCTTTCCATCATTACGGGG
BD14	REG1del_R	GATCCACACTACCTGGATTTTTATTTTCTCTTCATGTTGACTTCAAAATTCTTTCTTCTACCCCGTAATGATGGAAAGGA
BD15	SAK1del_F	GATAAAACGAAAAGAAGCATATTAATAAGGAGTTTTGAACAGCCATACCAATCACCAAGG
BD16	SAK1del_R	TCTACCATATATCTGATTAACATCGTAGTCCGATGGAAATTACTTTGAATTTTACACTCACCTTGGTGATTGGTATGGCT
BD17	ELM1del_F	TTTTTTGAACGCCAGGTTAACAATAATTACTTAGCATGAAGACCTGATATTTTGAGGCGG
BD18	ELM1del_R	ATCGGCTATACGATTATCAGCTAACCCAATCCGACAGATATCATCCTGTAGTTTCATCTACCGCCTCAAAATATCAGGTC
BD19	TOS3del_F	GCGCACATATTCTGCATATAAAAAGGAAGCTTTGAAGAATGTGCTAGGTCATAACGTGGG
BD20	TOS3del_R	TTCTATCAAGTTTCTAATCATATATTACATCTATTAAAATAATTTACATATATCATGCTACCCACGTTATGACCTAGCAC
BD21	TDA1del_F	ACATTACAACAGTTCAAAAAGAAAAATACACATCCAGGATGTCTGTCTACTCAACCAGGG
BD22	TDA1del_R	ATGTCGTCCCAGGTAAAAAAAAAAAGAAAGAAAAAAAAGGTGAATTATCATTCAACACTACCCTGGTTGAGTAGACAGAC
BD23	YCK1del_F	TCGCGCATTCGCTGGCCCTTTTCCTGCTCTCCTCTTCCCCTGAGTAGACGAAAACGAGGG
BD24	YCK1del_R	CACATTACAAAAAATGTAAGAAAGACGGTAGTCTTGCAAAAAATGTCATTTCTATATTTACCCTCGTTTTCGTCTACTCA
BD25	YCK2del_F	CTGAACACAGCATATAAGCCAAGAAAATAGTTTTCCAAAACATAAGCAAAAGCAGGGAGG
BD26	YCK2del_R	TGAAGATCACTGGACGGTGGTGGGAATGATTACAAAAAACCTCCTCCGTTTTCTATTCTACCTCCCTGCTTTTGCTTATG
BD27	MTH1del_F	GAATTTTATTCGAACGCATAGAGTACACACACTCAAAGGACACGACATACCAACAGGAGG
BD28	MTH1del_R	TTGATACAATCGAAGAGTCTCCAAAAAAACCATCGGGAAGGTTTCTTTTTAGTATCTTCACCTCCTGTTGGTATGTCGTG
BD29	STD1del_F	GTAGGAGGTTTTGCACTACTTAACAGACAAATAAAACGAGGAGGTAATAGCTACGGACGG
BD30	STD1del_R	TGTCGTTAAGTGGTTAAATAGTGGGGTATTTCGTTTTTGCGTTGTTGTAAAAATTTACTACCGTCCGTAGCTATTACCTC
BD33	RGT1del_F	AAGCTGTACTCTTCTCTCAAACTCCAATATATTTCAAATTTAGGAGAGTTTTGTACGGGG
BD34	RGT1del_R	TTCTGCCTGAGGAGAAGGGAGAACCTGACCTACAGGAGAAGGGAGCATAGTTACCTGTCACCCCGTACAAAACTCTCCTA
BD35	GPA2del_F	TTGTTACAGCACAAATCACGCGTATTTTCAAGCAAATATCAGGGTTAGATTTCCAGGTGG
BD36	GPA2del_R	AGGTGATAATAAAGGGGAGAAGAGGCATGCAGTTTTGTCTCTGTTTTAGCTGTGCATTCACCACCTGGAAATCTAACCCT
BD37	RAS1del_F	GATTGAACAGGTAAACAAAATTTTCCCTTTTTAGAACGACCCCAGAAAAGAAACTCGTGG
BD38	RAS1del_R	CAAGTAAGAATAGACTTGCAATCAAAACCATGTCATATCAAGAGAGCAGGATCATTTTCACCACGAGTTTCTTTTCTGGG
BD39	RAS2del_F	TAACCGTTTTCGAATTGAAAGGAGATATACAGAAAAAAAAAGAGATTTAGAGTCTGGCGG
BD40	RAS2del_R	GTTTCAACTTTATAGAGTTCTTTTCGTCTTAGCGTTTCTACAACTATTTCCTTTTTATTACCGCCAGACTCTAAATCTCT
BD41	BCY1del_F	CAAGCAGATTATTTTCAAAAGACAACAGTAAGAATAAACGACCATATTCGAGCGTAGAGG
BD42	BCY1del_R	GAAGAAGAAAAAGAGAAAGGAAATTCATGTGGATTTAAGATCGCTTCCCCTTTTTACTTACCTCTACGCTCGAATATGGT
BD43	RGS2del_F	CCTTTGATACATAAAACGAAGAAAATTCAGCACATGCCAGGACTGCGAAATAACACGAGG
BD44	RGS2del_R	TATTGGGTAATGGCGATGAGGATGAAGATATTTGTGTCTCCACAGATGATGAAGAGGCTACCTCGTGTTATTTCGCAGTC
BD45	GPB1del_F	GCTACTTTAAGGCTTTCCGTACCAATTCTTCTACATAAGAAATACAAGGTCTAACGGGGG
BD46	GPB1del_R	TTCCTTTAGTCACTCTTGTCACATAAGGATTATCCGAACCCCGCCCCGCGGAATTAATTACCCCCGTTAGACCTTGTATT
BD47	GPB2del_F	TTCATTGGCAGGTCCATTGTCGCATTACTAAATCATAGGCTTCTACTGAACCTACGACGG
BD48	GPB2del_R	TATTATATTCTACTACTAAACAAAGTTTACAAAGTGAAAGCATTGAAAACTGCCTTTTTACCGTCGTAGGTTCAGTAGAA
BD51	SDC25del_F	GAGAGACATATCTAAAAGACATATATAATCTGCCACCAGACAGTTATCGTGAAAACGGGG
BD52	SDC25del_R	AGAAAACAAACAAAATAATTAATCCACCGAGAGAAGGAAATCGAACATACGGCGCCGTTACCCCGTTTTCACGATAACTG
BD53	IRA1del_F	TCAGCATATAACATACAACAAGATTAAGGCTCTTTCTAAACCACAGATAGACTTGAGGGG
BD54	IRA1del_R	ACAAAATATAATTATAAGGAAAAACGTATATAATCACTGCAATACTCTAATTTAAAATTACCCCTCAAGTCTATCTGTGG
BD55	IRA2del_F	TCAACTAAACTGTATACATTATCTTTCTTCAGGGAGAAGCTACGGTAAGGTTAATCGGGG
BD56	IRA2del_R	TACATTCATGCTTACAGATAGATATTGATATTTCTTTCATTAGTTTATGTAACACCTCTACCCCGATTAACCTTACCGTA
BD57	PDE1del_F	TTCTTCTTCTTCATCCCCTTTTTTACCAATATTCCTTTTTTTGTTACGGATAGGACACGG
BD58	PDE1del_R	GTAATGAATTTTTCCGCTTTTCATCTACGTAGTATTATGTTATTGACGTTGTGTACATTACCGTGTCCTATCCGTAACAA
BD59	PDE2del_F	GATCACTACTACTTAATTGAAGAAAACATAACCTATTGATGGCTCCCTAAATCCATGTGG
BD60	PDE2del_R	AATGTATATATTTATATGTTTATACAATGAATGGTACAAGAAATTTTGATATTCTTGCTACCACATGGATTTAGGGAGCC
BK68	MIG1del-BM3726_F	CTAGCTCGCTTGTAACTACACGAGAGTTGAGTATAGTGGAGACGACATACTACCATAGCCATGCAAAGCCCATATCCAATG
BK69	MIG1del-BM3726_R	TTGTCTATTGTCTTTTGATTTATCTG
BL01	TPK1del_F	TCTTAGCTTAAGCAGTGCATGAATTATAGCTGATTGTGTGAAAGAATCTTTTTTTTGGGTAGTCCTAACAAGCAGAGTGG
BL02	TPK1del_R	ATAGATACGAGAGGAAAATACAACAAAACATTAGTCATTACCACTCTGCTTGTTAGGACT
BL05	TPK3del_F	ATATCGGTGGTTGTACAAGGAAAGAGCGAGCCTGCACAAAAGTTTACGAAGGCAAGGAGG
BL06	TPK3del_R	TTTTTACTTTTATTGATTTTTTTTTTTTTTCAATTACAATTATCCCACTGAACCTCCTTACCTCCTTGCCTTCGTAAACT
BL07	YAK1del_F	GCCATTGTGCAAGGGAACATAATTTCGTTATCTTTTTTTCACATGCTAATTTGAGCAATCCGAGTTAATACGCTACGGGG
BL08	YAK1del_R	AAATGGGTAGTTAAGAAAAGTCAGACAAAATAACGATTTACCCCGTAGCGTATTAACTCG
BL09	MSN2del_F	TTTTTCAACTTTTATTGCTCATAGAAGAACTAGATCTAAACACTAATCCTCTCAGCGTGG
BL10	MSN2del_R	CATTGAACAGAATTATCTTATGAAGAAAGATCTATCGAATTAAAAAAATGGGGTCTATTACCACGCTGAGAGGATTAGTG
BL11	MSN4del_F	ATATTTAACGCCTTTATCAGTTCGGCTTTTTTTTCTTTTCTTCTTATTAAAAACAATATAGACCAGAACGTATAGCAGGG
BL12	MSN4del_R	CTTGTCTTGCTTTTATTTGCTTTTGACCTTATTTTTTTCACCCTGCTATACGTTCTGGTC
BL13	MSN5del_F	TCACTTTTTGAATTTTTAGAATCTGAAATTTTTTTTCTAACGTTGATTGGAAGAAAAGTACTAGTGGTATCTGACGGAGG
BL14	MSN5del_R	TTCATCTACACATCTACGTATATATGGCACCTTATTATCACCTCCGTCAGATACCACTAG
BL15	BMH1del_F	AAATTGAGAGCGCAAGCAAGTGAGAAGAAAAAGCAAGTTAAAGATAAACTAAAGATAAAACCAATAGTCCATTCCAGGGG
BL16	BMH1del_R	TTTTTTTAGTAATTTCTCTTTAGATTTATCAGAATACTTACCCCTGGAATGGACTATTGG
BL48	BMH2del_F	AAAACGAAGTAAAAAGAAAAATTATCAAATCAACAAAAAGTACCCGTTACAACAAAAAAAAGTTAAGAGGGAACACACGG
BL49	BMH2del_R	GGTAAATCTTCATTTCCCCTTGTATTTCTCAGCGCTCTTACCGTGTGTTCCCTCTTAACT
